# HEMU: an integrated Andropogoneae comparative genomics database and analysis platform

**DOI:** 10.1101/2023.05.19.541421

**Authors:** Yuzhi Zhu, Zijie Wang, Zanchen Zhou, Yuting Liu, Junpeng Shi

## Abstract

The Andropogoneae tribe encompasses various crops with substantial agronomic value such as maize (Zea mays) and sorghum (Sorghum bicolor). Despite the prevalence in released multi-omics data resources, there is a dearth of comprehensive, tribe-level integration and multi-layer omics dataset platform within the tribe, assisting inter- and intra-species comparative analysis from a multi-omics aspect. Here, we first collected a comprehensive atlas of multi-omics datasets within the tribe, including 75 genomes from 20 unique species, transcriptomes from 4,747 samples comprising more than 50 tissues, epigenome data from 90 ChIP-seq samples and 39 ATAC-seq samples, as well as transposable element (TE) annotation for all the genomes. Then, an integrated database and analysis platform, HEMU (http://shijunpenglab.com/HEMUdb/), was constructed. HEMU comprises six sophisticated toolkits, namely genome analysis toolkit, transcriptome-derived analysis toolkit, gene family analysis toolkit, transposable element (TE) analysis toolkit, epigenome analysis toolkit and miscellaneous analysis toolkit, facilitating convenient inter- and intra-species comparative analysis taking advantage of the multi-omics data. Three case studies substantiated the capability of HEMU in conducting gene-centered analysis, transcriptome derived analysis and gene family analysis from a both multi-omics and comparative perspective. In a nutshell, HEMU lowers the barrier of traditional code-based analysis workflow, providing novel insights into modern genetic breeding in the tribe Andropogoneae.
