## Supplementary Tables S1-S8 for "HEMU: an integrated Andropogoneae comparative genomics database and analysis platform": Supplementary Table S1-Genomic atlas.xlsx

### Sheet: Sheet3
Supplementary Table S5. The comprehensive genomic atlas of tribe Andropogoneae
Species	Assembled Genome				Cultivar
	Assembly Name	Assembly Levela	Size (Mb)	Assembly Accession
B.decipiens	ASM2333362v1	chr	1213.3	GCA_023333625.1	COB1_7
C.aquatica	ASM972507v1	chr	1615.47	GCA_009725075.1	Daheishan
C.citratus	ASM2538855v1	chr	803.7	GCA_025388555.1	J3P28PV5NC
C.lacryma-jobi var. lacryma-jobi	ASM976338v1	chr	1731.46	GCA_009763385.1	BJ
C.lacryma-jobi var. ma-yuen	Adlay_draft_genome_1.0	scf	1280.02	GCA_009758035.1	Johyun
C.serrulatus	Cs-A1013-Draft-PanAnd-1.0	scf	930.459	GCA_015844335.1	-
H.diplandra	Hd-A1025-Draft-PanAnd-1.0	scf	2072.01	GCA_015847255.1	-
M.vimineum	ASM2203655v1	chr	1118.67	GCA_022036555.1	-
M.floridulus	ASM1932011v1	chr	2684.45	GCA_019320115.1	M001
M.lutarioriparius	Mlu_assembly	scf	2074.8	GCA_904845875.1	-
M.sacchariflorus	Msac_v3	chr	2074.92	GCA_002993905.1	Robustus 297
Saccharum hybrid cultivar	MTP	scf	530.66	GCA_900465005.1	-
	cc-01-1940_version_1.0	chr	903.62	GCA_020102875.1	CC_01_1940
Saccharum hybrid cultivar SP80-3280	CTBE_SP803280_v1.0	cont	1169.95	GCA_002018215.1	SP80-3280
	ASM869266v1	scf	4014.93	GCA_008692665.1	SP80-3280
S.officinarum	ASM2063173v1	chr	6804.89	GCA_020631735.1	LA-purple
S.spontaneum	ASM2245720v1	chr	2761.16	GCA_022457205.1	-
	Sspon.HiC_chr_asm	chr	3133.3	GCA_003544955.1	AP85-441
S.bicolor	Sorghum_bicolor_NCBIv3	chr	708.735	GCF_000003195.3	BTx623
	Corteva_Sorghum_ONT_TX430_1.0	scf	666.155	GCA_003482435.1	Tx430
	SbicolorRio_v2	chr	729.38	GCA_015952705.1	Rio
	TX2783	scf	721.398	GCA_903166285.1	-
	TX436	scf	722.053	GCA_903166325.1	-
T.triandra	ASM1813568v1	cont	889.063	GCA_018135685.1	-
	ASM2560326v1	chr	704.8	GCA_025603265.1	TtPh16-4
Z.mays	Zm-B73-REFERENCE-NAM-5.0	chr	2182.08	GCF_902167145.1	B73
	B73 RefGen_v3	chr	2066.91	GCF_000005005.1	B73
	B73 RefGen_v4	chr	2134.37	GCF_000005005.2	B73
	Zm-PE0075-REFERENCE-TUM-1.0	chr	2197.93	GCA_003704525.1	PE0075
	Zm-DK105-REFERENCE-TUM-1.0	chr	2287.76	GCA_003709335.1	DK105
	ASM917658v1	chr	2160.69	GCA_009176585.1	K0326Y
	A188Ref1	chr	2246.19	GCA_014529475.1	-
	Zm-Ia453-REFERENCE-UF-1.0	chr	2282.32	GCA_016432965.1	Ia453-sh2
	Zm_B84_v1	chr	2131.38	GCA_019095955.1	B84
	Zm_LH145_v1	chr	2181.86	GCA_019095975.1	LH145
	Zm_PHJ40_v1	chr	2153.79	GCA_019095995.1	PHJ40
	Zm_PHB47_v1	chr	2155.6	GCA_019096015.1	PHB47
	Zm_NKH8431_v1	chr	2125.15	GCA_019096025.1	NKH8431
	ASM2130787v1	chr	2207.74	GCA_021307875.1	A188
	Zm-Mo17-REFERENCE-CAU-T2T-assembly	chr	2178.6	GCA_022117705.1	Mo17-2021
	Zm-Oh7B-REFERENCE-NAM-1.0	chr	2164.76	GCA_902166955.1	OH43
	Zm-P39-REFERENCE-NAM-1.0	chr	2138.71	GCA_902166965.1	P39
	Zm-CML247-REFERENCE-NAM-1.0	chr	2214.75	GCA_902166975.1	CML247
	Zm-CML277-REFERENCE-NAM-1.0	chr	2190.8	GCA_902166985.1	CML277
	Zm-M162W-REFERENCE-NAM-1.0	chr	2184.33	GCA_902166995.1	M37W
	Zm-NC350-REFERENCE-NAM-1.0	chr	2290.5	GCA_902167005.1	NC350
	Zm-Oh43-REFERENCE-NAM-1.0	chr	2176.5	GCA_902167015.1	OH7B
	Zm-CML333-REFERENCE-NAM-1.0	chr	2231.26	GCA_902167025.1	CML333
	Zm-NC358-REFERENCE-NAM-1.0	chr	2227.42	GCA_902167035.1	NC358
	Zm-Ky21-REFERENCE-NAM-1.0	chr	2171.65	GCA_902167045.1	Ky21
	Zm-CML103-REFERENCE-NAM-1.0	chr	2162.44	GCA_902167055.1	CML103
	Zm-Il14H-REFERENCE-NAM-1.0	chr	2124.54	GCA_902167065.1	Il14H
	Zm-B97-REFERENCE-NAM-1.0	chr	2193.12	GCA_902167075.1	B97
	Zm-HP301-REFERENCE-NAM-1.0	chr	2140.95	GCA_902167085.1	Hp301
	Zm-CML322-REFERENCE-NAM-1.0	chr	2219.25	GCA_902167095.1	CML322
	Zm-Ki3-REFERENCE-NAM-1.0	chr	2215.86	GCA_902167105.1	KI3
	Zm-Ki11-REFERENCE-NAM-1.0	chr	2273.84	GCA_902167115.1	KI11
	Zm-CML69-REFERENCE-NAM-1.0	chr	2224.9	GCA_902167135.1	CML69
	Zm-CML228-REFERENCE-NAM-1.0	chr	2300.77	GCA_902167155.1	CML228
	Zm-Mo18W-REFERENCE-NAM-1.0	chr	2223.23	GCA_902167165.1	Mo18W
	Zm-M37W-REFERENCE-NAM-1.0	chr	2192.4	GCA_902167175.1	M162W
	Zm-Tzi8-REFERENCE-NAM-1.0	chr	2271.03	GCA_902167185.1	TZI8
	Zm-Tx303-REFERENCE-NAM-1.0	chr	2215.81	GCA_902167205.1	Tx303
	Zm-Ms71-REFERENCE-NAM-1.0	chr	2214.05	GCA_902167375.1	MS71
	Zm-CML52-REFERENCE-NAM-2.1	chr	2307.69	GCA_902373975.1	CML52
	Zm-B73_AB10-REFERENCE-NAM-1.0b	chr	2243.62	GCA_902714155.1	B73 Ab10
	Zm-LH244-REFERENCE-BAYER-1.0	chr	2147.75	GCA_905067065.1	-
	Zm-B104-REFERENCE-CORTEVA-1.0	chr	2160.3	GCA_910593975.1	B104
Z.mays subsp. mays	Zm-W22-REFERENCE-NRGENE-2.0	chr	2133.88	GCA_001644905.2	W22
	Zm-EP1-REFERENCE-TUM-1.0	chr	2455.26	GCA_001984235.2	EP1
	Zm-F7-REFERENCE-TUM-1.0	chr	2392.8	GCA_001990705.1	F7
	Zm-PH207-REFERENCE_NS-UIUC_UMN-1.1	chr	2155.6	GCA_002237485.1	PH207
	Zm_CML247_REFERENCE_PANZEA.1.2	chr	2197.97	GCA_002682915.2	CML247
aAssembly Level. chr: chromosome; scf: scaffolds; cont: contigs
