## Supplementary Tables S1-S8 for "HEMU: an integrated Andropogoneae comparative genomics database and analysis platform": Supplementary Table S2-Non model annotation.xlsx

### Sheet: Sheet1
Supplementary Table S8. Basic information of newly annotated non-model Andropogoneae genomes upon the initial HEMU release.
Organism name	Assembly name	Accession ID	Length (Mbp)	Assembly level	Number of gene models	Average gene model length (bp)	AED<0.5 gene model proportion	BUSCO scores (embryophyta)
Chrysopogon serrulatus	Cs-A1013-Draft-PanAnd-1.0	GCA_015844335.1	930.5	Scaffold	46228	2856.13	0.94	C:88.6%[S:66.5%,D:22.1%],F:4.2%,M:7.2%,n:1614
Hyparrhenia diplandra	Hd-A1025-Draft-PanAnd-1.0	GCA_015847255.1	2072	Scaffold	100406	3684.64	0.972	C:87.8%[S:45.4%,D:42.4%],F:4.8%,M:7.4%,n:1614
Microstegium vimineum	ASM2203655v1	GCA_022036555.1	1118.7	Chromosome
Themeda triandra	ASM1813568v1	GCA_018135685.1	889.1	Contig	40566	3295.98	0.96	C:91.1%[S:78.7%,D:12.4%],F:3.5%,M:5.4%,n:1614
Cymbopogon flexuosus	ASM2779001v1	GCA_027790015.1	545.5	Contig
