## Supplementary Tables S1-S8 for "HEMU: an integrated Andropogoneae comparative genomics database and analysis platform": Supplementary Table S4-Epigomic atlas.xlsx

### Sheet: ChIP-seq
Supplementary Table S7. The comprehensive epigenomic atlas of tribe Andropogoneae
Species	sample_id	sample_tissue	sample_project_number	sample_antibody	sample_name	Label
Zea mays	SRR7617903	ear	PRJNA417726	H3K27ac	Immature_ear_H3K27ac_ChIP_seq_treat_rep1	Maize_ear_H3K27ac_1
Zea mays	SRR7617904	ear	PRJNA417726	H3K27ac	Immature_ear_H3K27ac_ChIP_seq_treat_rep2	Maize_ear_H3K27ac_2
Zea mays	SRR7741926	ear	PRJNA487471	H3K27ac	Immature_ear_H3K27ac_ChIP_seq_treat_rep1	Maize_ear_H3K27ac_3
Zea mays	SRR7741927	ear	PRJNA487471	H3K27ac	Immature_ear_H3K27ac_ChIP_seq_treat_rep2	Maize_ear_H3K27ac_4
Zea mays	SRR7889762	leaf	PRJNA492464	H3K27ac		Maize_leaf_H3K27ac_1
Zea mays	SRR7889763	leaf	PRJNA492464	H3K27ac		Maize_leaf_H3K27ac_2
Zea mays	SRR5748815	leaf protoplast	PRJNA391551	H3K27ac	ZmMC_H3K27ac_1.2	Maize_leaf protoplast_H3K27ac_2
Zea mays	SRR5748816	leaf protoplast	PRJNA391551	H3K27ac	ZmMC_H3K27ac_1.1	Maize_leaf protoplast_H3K27ac_1
Zea mays	SRR9016266	seedling	PRJNA541043	H3K27ac	H3K27ac_ChIP-Seq_Rep1	Maize_seedling_H3K27ac_2
Zea mays	SRR9016279	seedling	PRJNA541043	H3K27ac	H3K27ac_ChIP-Seq_Rep2	Maize_seedling_H3K27ac_1
Zea mays	SRR7617893	shoot	PRJNA417726	H3K27ac	14DAY_shoot_H3K27ac_ChIP_seq_treat_rep1	Maize_shoot_H3K27ac_1
Zea mays	SRR7617894	shoot	PRJNA417726	H3K27ac	14DAY_shoot_H3K27ac_ChIP_seq_treat_rep2	Maize_shoot_H3K27ac_3
Zea mays	SRR7741922	shoot	PRJNA487471	H3K27ac	14DAY_shoot_H3K27ac_ChIP_seq_treat_rep1	Maize_shoot_H3K27ac_4
Zea mays	SRR7741923	shoot	PRJNA487471	H3K27ac	14DAY_shoot_H3K27ac_ChIP_seq_treat_rep2	Maize_shoot_H3K27ac_5
Zea mays	SRR7629876	BS cell	PRJNA483800	H3K27me3		Maize_BS cell_H3K27me3_2
Zea mays	SRR7629877	BS cell	PRJNA483800	H3K27me3		Maize_BS cell_H3K27me3_1
Zea mays	SRR11470844	bundle sheath	PRJNA518749	H3K27me3	BS_H3K27me3_rep2	Maize_bundle sheath_H3K27me3_2
Zea mays	SRR11470845	bundle sheath	PRJNA518749	H3K27me3	BS_H3K27me3_rep1	Maize_bundle sheath_H3K27me3_1
Zea mays	SRR10873363	ear	PRJNA599454	H3K27me3	ChIP-Seq_H3K27me3_ear_rep2	Maize_ear_H3K27me3_3
Zea mays	SRR10873364	ear	PRJNA599454	H3K27me3	ChIP-Seq_H3K27me3_ear_rep1	Maize_ear_H3K27me3_2
Zea mays	SRR7889780	ear	PRJNA492464	H3K27me3		Maize_ear_H3K27me3_1
Zea mays	SRR7889781	ear	PRJNA492464	H3K27me3		Maize_ear_H3K27me3_4
Zea mays	SRR748861	endosperm	SRP011991	H3K27me3		Maize_endosperm_H3K27me3_1
Zea mays	SRR748862	endosperm	SRP011991	H3K27me3		Maize_endosperm_H3K27me3_2
Zea mays	SRR7889764	leaf	PRJNA492464	H3K27me3		Maize_leaf_H3K27me3_16
Zea mays	SRR7889765	leaf	PRJNA492464	H3K27me3		Maize_leaf_H3K27me3_17
Zea mays	SRR11470846	leaf protoplast	PRJNA518749	H3K27me3	MC_H3K27me3_rep2	Maize_leaf protoplast_H3K27me3_4
Zea mays	SRR11470847	leaf protoplast	PRJNA518749	H3K27me3	MC_H3K27me3_rep1	Maize_leaf protoplast_H3K27me3_3
Zea mays	SRR5748813	leaf protoplast	PRJNA391551	H3K27me3	ZmMC_H3K27me3_1.2	Maize_leaf protoplast_H3K27me3_1
Zea mays	SRR5748814	leaf protoplast	PRJNA391551	H3K27me3	ZmMC_H3K27me3_1.1	Maize_leaf protoplast_H3K27me3_2
Zea mays	SRR7629878	M cell	PRJNA483800	H3K27me3		Maize_M cell_H3K27me3_2
Zea mays	SRR7629879	M cell	PRJNA483800	H3K27me3		Maize_M cell_H3K27me3_1
Zea mays	SRR6061750	root	PRJNA411848	H3K27me3	Z.mays_B73_root_0-5mm_H3K27me3_ChIP_WCE_BR2	Maize_root_H3K27me3_13
Zea mays	SRR6061751	root	PRJNA411848	H3K27me3	Z.mays_B73_root_0-5mm_H3K27me3_ChIP_WCE_BR1	Maize_root_H3K27me3_11
Zea mays	SRR6061752	root	PRJNA411848	H3K27me3	Z.mays_B73_root_0-5mm_H3K27me3_ChIP_WCE_BR3	Maize_root_H3K27me3_2
Zea mays	SRR9016269	seedling	PRJNA541043	H3K27me3	H3K27me3_ChIP-Seq_Rep1	Maize_seedling_H3K27me3_2
Zea mays	SRR9016280	seedling	PRJNA541043	H3K27me3	H3K27me3_ChIP-Seq_Rep2	Maize_seedling_H3K27me3_4
Zea mays	SRR5436222	shoot	PRJNA382414	H3K27me3	H3K27me3	Maize_shoot_H3K27me3_1
Zea mays	SRR10873361	tassel	PRJNA599454	H3K27me3	ChIP-Seq_H3K27me3_tassel_rep2	Maize_tassel_H3K27me3_2
Zea mays	SRR10873362	tassel	PRJNA599454	H3K27me3	ChIP-Seq_H3K27me3_tassel_rep1	Maize_tassel_H3K27me3_1
Zea mays	SRR7889782	ear	PRJNA492464	H3K36me3		Maize_ear_H3K36me3_2
Zea mays	SRR7889783	ear	PRJNA492464	H3K36me3		Maize_ear_H3K36me3_1
Zea mays	SRR7889766	leaf	PRJNA492464	H3K36me3		Maize_leaf_H3K36me3_3
Zea mays	SRR7889767	leaf	PRJNA492464	H3K36me3		Maize_leaf_H3K36me3_1
Zea mays	SRR12323019	meiocyte	PRJNA518749	H3K36me3	MC H3K36me3 ChIP-seq	Maize_meiocyte_H3K36me3_1
Zea mays	SRR640296	root	PRJNA184718	H3K36me3	H3K36me3_ChIP-seq_B73_root	Maize_root_H3K36me3_4
Zea mays	SRR640295	shoot	PRJNA184718	H3K36me3	H3K36me3_ChIP-seq_B73_shoot	Maize_shoot_H3K36me3_3
Zea mays	SRR12995126	ear	PRJNA674873	H3K4me1		Maize_ear_H3K4me1_1
Zea mays	SRR7889768	leaf	PRJNA492464	H3K4me1		Maize_leaf_H3K4me1_3
Zea mays	SRR7889769	leaf	PRJNA492464	H3K4me1		Maize_leaf_H3K4me1_1
Zea mays	SRR8742409	leaf	PRJNA527732	H3K4me1		Maize_leaf_H3K4me1_2
Zea mays	SRR9016267	seedling	PRJNA541043	H3K4me1	H3K4me1_ChIP-Seq_Rep1	Maize_seedling_H3K4me1_2
Zea mays	SRR9016282	seedling	PRJNA541043	H3K4me1	H3K4me1_ChIP-Seq_Rep2	Maize_seedling_H3K4me1_1
Zea mays	SRR5436227	shoot	PRJNA382414	H3K4me1	H3K4me1	Maize_shoot_H3K4me1_1
Zea mays	SRR10873367	ear	PRJNA599454	H3K4me3	ChIP-Seq_H3K4me3_ear_rep2	Maize_ear_H3K4me3_3
Zea mays	SRR10873368	ear	PRJNA599454	H3K4me3	ChIP-Seq_H3K4me3_ear_rep1	Maize_ear_H3K4me3_5
Zea mays	SRR4416318	endosperm	PRJNA321241	H3K4me3	H3K4me3_and_H3K36me3_ChIP_seq_in_12DAP_endosperm	Maize_endosperm_H3K4me3_12
Zea mays	SRR4416319	endosperm	PRJNA321241	H3K4me3	H3K4me3_and_H3K36me3_ChIP_seq_in_12DAP_endosperm	Maize_endosperm_H3K4me3_11
Zea mays	SRR4416320	endosperm	PRJNA321241	H3K4me3	H3K4me3_and_H3K36me3_ChIP_seq_in_12DAP_endosperm	Maize_endosperm_H3K4me3_10
Zea mays	SRR4416321	endosperm	PRJNA321241	H3K4me3	H3K4me3_and_H3K36me3_ChIP_seq_in_12DAP_endosperm	Maize_endosperm_H3K4me3_9
Zea mays	SRR4416322	endosperm	PRJNA321241	H3K36me3	H3K4me3_and_H3K36me3_ChIP_seq_in_12DAP_endosperm	Maize_endosperm_H3K4me3_8
Zea mays	SRR7889770	leaf	PRJNA492464	H3K4me3		Maize_leaf_H3K4me3_3
Zea mays	SRR7889771	leaf	PRJNA492464	H3K4me3		Maize_leaf_H3K4me3_4
Zea mays	SRR5748811	leaf protoplast	PRJNA391551	H3K4me3	ZmMC_H3K4me3_1.2	Maize_leaf protoplast_H3K4me3_1
Zea mays	SRR5748812	leaf protoplast	PRJNA391551	H3K4me3	ZmMC_H3K4me3_1.1	Maize_leaf protoplast_H3K4me3_2
Zea mays	SRR6077551	root	PRJNA412230	H3K4me3	Z.mays_B73_root_0-5mm_H3K4me3_ChIP_WCE_BR2	Maize_root_H3K4me3_16
Zea mays	SRR6077553	root	PRJNA412230	H3K4me3	Z.mays_B73_root_0-5mm_H3K4me3_ChIP_WCE_BR3	Maize_root_H3K4me3_11
Zea mays	SRR6077554	root	PRJNA412230	H3K4me3	Z.mays_B73_root_0-5mm_H3K4me3_ChIP_WCE_BR1	Maize_root_H3K4me3_7
Zea mays	SRR9016270	seedling	PRJNA541043	H3K4me3	H3K4me3_ChIP-Seq_Rep1	Maize_seedling_H3K4me3_8
Zea mays	SRR9016281	seedling	PRJNA541043	H3K4me3	H3K4me3_ChIP-Seq_Rep2	Maize_seedling_H3K4me3_3
Zea mays	SRR10873365	tassel	PRJNA599454	H3K4me3	ChIP-Seq_H3K4me3_tassel_rep2	Maize_tassel_H3K4me3_1
Zea mays	SRR10873366	tassel	PRJNA599454	H3K4me3	ChIP-Seq_H3K4me3_tassel_rep1	Maize_tassel_H3K4me3_2
Sorghum bicolor	SRR8566074	aerial tissue	PRJNA521886	H3K9me2	H3K9me2 (ab1220 Abcam)	Sorghum_aerial tissue_H3K9me2
Sorghum bicolor	SRR8566075	aerial tissue	PRJNA521886	Input	no antibody	Sorghum_aerial tissue_Input
Sorghum bicolor	SRR8742402	leaf	PRJNA527732	H2A.Z	ChIP_Sorghum_7days_leaf_H2A.Z	Sorghum_leaf_H2A.Z
Sorghum bicolor	SRR8742396	leaf	PRJNA527732	H3	ChIP_Sorghum_7days_leaf_H3	Sorghum_leaf_H3
Sorghum bicolor	SRR8742397	leaf	PRJNA527732	H3K27me3	ChIP_Sorghum_7days_leaf_H3K27me3	Sorghum_leaf_H3K27me3
Sorghum bicolor	SRR8742398	leaf	PRJNA527732	H3K36me3	ChIP_Sorghum_7days_leaf_H3K36me3	Sorghum_leaf_H3K36me3
Sorghum bicolor	SRR8742401	leaf	PRJNA527732	H3K4me1	ChIP_Sorghum_7days_leaf_H3K4me1	Sorghum_leaf_H3K4me1
Sorghum bicolor	SRR8742400	leaf	PRJNA527732	H3K4me3	ChIP_Sorghum_7days_leaf_H3K4me3	Sorghum_leaf_H3K4me3
Sorghum bicolor	SRR8742399	leaf	PRJNA527732	H3K56ac	ChIP_Sorghum_7days_leaf_H3K56ac	Sorghum_leaf_H3K56ac
Sorghum bicolor	SRR8742403	leaf	PRJNA527732	Input	ChIP_Sorghum_7days_leaf_Input	Sorghum_leaf_Input
Sorghum bicolor	SRR5748777	leaf_mesophyll	PRJNA391551	H3K27me3	SbMC_H3K27me3	Sorghum_leaf_mesophyll_H3K27me3
Sorghum bicolor	SRR5748778	leaf mesophyll	PRJNA391551	H3K4me3	SbMC_H3K4me3_1.2	Sorghum_leaf_mesophyll_H3K4me3_1
Sorghum bicolor	SRR5748779	leaf mesophyll	PRJNA391551	H3K4me3	SbMC_H3K4me3_1.1	Sorghum_leaf mesophyll_H3K4me3_2
Sorghum bicolor	SRR5748823	leaf mesophyll	PRJNA391551	Input	SbMC_input	Sorghum_leaf mesophyll_Input
Sorghum bicolor	ERR6351820	no_label	PRJEB46549	CENH3	sorghum_repetive_CENH3_chipseq	Sorghum_no_label_CENH3_1
Sorghum bicolor	ERR6351821	no_label	PRJEB46549	CENH3	sorghum_repetive_CENH4_chipseq	Sorghum_no_label_CENH3_2
Saccharum spontaneum	ERR1692140	no_label	PRJEB15858	Centromere	Sugarcane centromere ChIP-seq	Saccharum_no_label_Centromere
Saccharum spontaneum	ERR5037473	no_label	PRJEB42327	CenH3	LA_Purple_CenH3-ChIP	Saccharum_no_label_CenH3

### Sheet: ATAC-seq
Supplementary Table S7. The comprehensive epigenomic atlas of tribe Andropogoneae
Species	sample_id	sample_tissue	sample_project_number	Label
Zea mays	SRR14327995	seedling	PRJNA697943	B73seedingFresh
Zea mays	SRR14327996	seedling	PRJNA697943	B73seedingFresh
Zea mays	SRR14327997	seedling	PRJNA697943	B73seedingFrozen
Zea mays	SRR14327998	seedling	PRJNA697943	B73seedingFrozen
Zea mays	SRR8742453	leaf	PRJNA527732	B73leaf7days
Zea mays	SRR7889828	leaf	PRJNA492464	B73leaf7days
Zea mays	SRR7889829	ear	PRJNA492464	B73ear1cm
Zea mays	SRR7889830	ear	PRJNA492464	B73ear1cm
Zea mays	SRR5748809	leaf mesophyll	PRJNA391551	B73leafmesophyll
Zea mays	SRR5748810	leaf mesophyll	PRJNA391551	B73leafmesophyll
Zea mays	SRR10873333	tassel	PRJNA599454	B73tassel4mm
Zea mays	SRR10873334	tassel	PRJNA599454	B73tassel4mm
Zea mays	SRR10873335	ear	PRJNA599454	B73ear4mm
Zea mays	SRR10873336	ear	PRJNA599454	B73ear4mm
Zea mays	SRR12321694	seedling	PRJNA518749	B73seedingleaf2weeks
Zea mays	SRR12321695	seedling	PRJNA518749	B73seedingleaf2weeks
Zea mays	B7312DAPPrep1	embryo	In house	B7312DAPP
Zea mays	B7312DAPPrep2	embryo	In house	B7312DAPP
Zea mays	B7312DAPPRrep1	endosperm	In house	B7312DAPPR
Zea mays	B7312DAPPRrep2	endosperm	In house	B7312DAPPR
Zea mays	B7312DAPZPrep1	pericarp	In house	B7312DAPZP
Zea mays	B7312DAPZPrep2	pericarp	In house	B7312DAPZP
Zea mays	B73SAMrep1	SAM	In house	B73SAM
Zea mays	B73SAMrep2	SAM	In house	B73SAM
Zea mays	B73silkrep1	silk	In house	B73silk
Zea mays	B73silkrep2	silk	In house	B73silk
Zea mays	B73stemrep1	stem	In house	B73stem
Zea mays	SRR11955290	root	PRJNA638148	B73root6days
Zea mays	SRR11955291	root	PRJNA638148	B73root6days
Zea mays	B73stemrep2	stem	In house	B73stem
Sorghum bicolor	SRR8742450	leaf	PRJNA527732	BTx623
Sorghum bicolor	SRR8742451	leaf	PRJNA527732	BTx623
Sorghum bicolor	SRR8742452	leaf	PRJNA527732	BTx623
Sorghum bicolor	CRR145290	young seedling	PRJCA002844	BTx623
Sorghum bicolor	CRR145291	young seedling	PRJCA002844	BTx623
Sorghum bicolor	CRR145292	young seedling	PRJCA002844	BTx623
Sorghum bicolor	CRR145293	young seedling	PRJCA002844	BTx623
