## Supplementary Tables S1-S8 for "HEMU: an integrated Andropogoneae comparative genomics database and analysis platform": Supplementary Table S5-DGE heat stress samples.xlsx

### Sheet: Sheet1
Supplementary Table S1. Detailed sample information and grouping of Zea mays RNA-seq dataset PRJNA396192 containing various heat stress conditions
Organism name	Project accession ID	Sample accession ID	Group name	Sample tissue	Sample description
Zea mays	PRJNA396192	SRR5888340	no heat stress (0h)	leaf	Leaf transcriptome, samples taken from B73 cultivar from replication 1 at non heat stress condition
Zea mays	PRJNA396192	SRR5888344	no heat stress (0h)	leaf	Leaf transcriptome, samples taken from B73 cultivar from replication 2 at non heat stress condition
Zea mays	PRJNA396192	SRR5888336	no heat stress (0h)	leaf	Leaf transcriptome, samples taken from B73 cultivar from replication 3 at non heat stress condition
Zea mays	PRJNA396192	SRR5888341	4h heat stress (4h)	leaf	Leaf transcriptome, samples taken from B73 cultivar from replication 1 at 4h heat stress
Zea mays	PRJNA396192	SRR5888345	4h heat stress (4h)	leaf	Leaf transcriptome, samples taken from B73 cultivar from replication 2 at 4h heat stress
Zea mays	PRJNA396192	SRR5888337	4h heat stress (4h)	leaf	Leaf transcriptome, samples taken from B73 cultivar from replication 3 at 4h heat stress
Zea mays	PRJNA396192	SRR5888342	4d heat stress (4d)	leaf	Leaf transcriptome, samples taken from B73 cultivar from replication 1 at 4days of heat stress
Zea mays	PRJNA396192	SRR5888346	4d heat stress (4d)	leaf	Leaf transcriptome, samples taken from B73 cultivar from replication 2 at 4days of heat stress
Zea mays	PRJNA396192	SRR5888322	4d heat stress (4d)	leaf	Leaf transcriptome, samples taken from B73 cultivar from replication 3 at 4days of heat stress
Zea mays	PRJNA396192	SRR5888343	4d recovery (4r)	leaf	Leaf transcriptome, samples taken from B73 cultivar from replication 1 at 4 days of recovery at optimal temperatures
Zea mays	PRJNA396192	SRR5888347	4d recovery (4r)	leaf	Leaf transcriptome, samples taken from B73 cultivar from replication 2 at 4 days of recovery at optimal temperatures
Zea mays	PRJNA396192	SRR5888323	4d recovery (4r)	leaf	Leaf transcriptome, samples taken from B73 cultivar from replication 3 at 4 days of recovery at optimal temperatures
