## Supplementary Tables S1-S8 for "HEMU: an integrated Andropogoneae comparative genomics database and analysis platform": Supplementary Table S6-Differentially expressed genes.xlsx

### Sheet: 0h vs 4h
Supplementary Table S2. Information of differentially-expressed genes in Zea mays related to heat stress conditions (0h/4h)
Gene ID	logFC	t	P value	Adjusted P value	status
Zm00001d045190	3.2603	15.419	5.32229e-05	0.21444	UP
Zm00001d005513	-2.55047	-12.8379	0.000117497	0.218392	DOWN
Zm00001d016285	2.07263	12.267	0.000142901	0.218392	UP
Zm00001d048819	2.74982	11.3324	0.000200764	0.222722	UP
Zm00001d025053	-2.45237	-11.3253	0.000201301	0.222722	DOWN
Zm00001d009938	2.29379	11.2265	0.000208994	0.222722	UP
Zm00001d017629	5.80282	11.2007	0.000211063	0.222722	UP
Zm00001d005748	2.88664	9.98033	0.000345132	0.26821	UP
Zm00001d049059	3.64944	9.88549	0.00035941	0.26821	UP
Zm00001d010515	-3.10866	-9.8311	0.000367923	0.26821	DOWN
Zm00001d013507	-4.60972	-9.56162	0.000413911	0.26821	DOWN
Zm00001d034919	-2.35543	-9.48722	0.000427823	0.26821	DOWN
Zm00001d040731	-2.99954	-9.44073	0.000436806	0.26821	DOWN
Zm00001d050283	2.93255	9.38745	0.000447384	0.26821	UP
Zm00001d006575	-2.70046	-9.23671	0.000479047	0.268752	DOWN
Zm00001d049179	2.43468	9.14963	0.000498584	0.268811	UP
Zm00001d038805	-2.05064	-9.04835	0.000522541	0.268811	DOWN
Zm00001d052827	8.70147	8.86004	0.00057092	0.269183	UP
Zm00001d034453	5.0635	8.70347	0.000615348	0.271961	UP
Zm00001d034104	2.95005	8.46471	0.000691492	0.272532	UP
Zm00001d007687	3.22826	8.39174	0.000717019	0.272532	UP
Zm00001d028144	3.13337	8.38929	0.000717896	0.272532	UP
Zm00001d051083	2.2848	8.08697	0.000836841	0.27701	UP
Zm00001d034103	3.71183	7.88504	0.000929752	0.27701	UP
Zm00001d007783	3.28936	7.86688	0.000938705	0.27701	UP
Zm00001d011429	-2.19616	-7.8442	0.000950036	0.27701	DOWN
Zm00001d052990	2.55735	7.68158	0.00103634	0.287066	UP
Zm00001d015053	8.21582	7.54776	0.00111457	0.288154	UP
Zm00001d006240	-2.1611	-7.51976	0.00113184	0.288154	DOWN
Zm00001d038725	4.35888	7.50288	0.00114241	0.288154	UP
Zm00001d037526	-2.18999	-7.49809	0.00114542	0.288154	DOWN
Zm00001d035313	-2.45912	-7.39254	0.00121449	0.288154	DOWN
Zm00001d045544	-2.66746	-7.3817	0.00122187	0.288154	DOWN
Zm00001d002181	2.03873	7.32732	0.0012597	0.288154	UP
Zm00001d019981	2.36603	7.28671	0.00128887	0.288154	UP
Zm00001d023336	4.37198	7.22622	0.00133387	0.289666	UP
Zm00001d041732	2.21537	7.22018	0.00133847	0.289666	UP
Zm00001d029101	2.60395	7.13404	0.00140616	0.29536	UP
Zm00001d041773	2.62448	7.12206	0.0014159	0.295856	UP
Zm00001d051088	4.22404	7.10811	0.00142734	0.295856	UP
Zm00001d017782	4.60177	7.09768	0.00143598	0.295856	UP
Zm00001d004243	-6.39939	-7.09056	0.0014419	0.295856	DOWN
Zm00001d013851	-2.01755	-7.07656	0.00145364	0.296751	DOWN
Zm00001d039935	-6.817	-7.02982	0.00149369	0.301464	DOWN
Zm00001d021935	2.14941	6.9461	0.00156882	0.305745	UP
Zm00001d014090	-3.4595	-6.92779	0.00158585	0.305745	DOWN
Zm00001d038352	3.10497	6.88643	0.00162516	0.307843	UP
Zm00001d051556	2.86392	6.80701	0.00170401	0.313368	UP
Zm00001d051085	5.10336	6.76708	0.00174539	0.315201	UP
Zm00001d024903	-5.91875	-6.63247	0.00189415	0.32139	DOWN
Zm00001d009950	-2.22538	-6.57815	0.0019585	0.326672	DOWN
Zm00001d044639	2.27188	6.56747	0.00197146	0.327248	UP
Zm00001d012485	-2.4542	-6.4945	0.00206283	0.333777	DOWN
Zm00001d006199	2.61225	6.41385	0.00216986	0.338842	UP
Zm00001d030277	-2.93606	-6.41281	0.00217128	0.338842	DOWN
Zm00001d020827	-3.00549	-6.37178	0.00222835	0.342918	DOWN
Zm00001d007313	-2.00162	-6.29431	0.00234109	0.345857	DOWN
Zm00001d031455	-2.20224	-6.25918	0.00239448	0.347069	DOWN
Zm00001d033591	-2.18053	-6.24361	0.00241862	0.347069	DOWN
Zm00001d002351	4.5858	6.24181	0.00242142	0.347069	UP
Zm00001d039754	2.13517	6.22187	0.0024528	0.348424	UP
Zm00001d036281	-3.24688	-6.17516	0.00252825	0.353477	DOWN
Zm00001d042473	2.89921	6.10301	0.00265038	0.363822	UP
Zm00001d018699	2.56181	6.05233	0.00274044	0.36416	UP
Zm00001d018399	-2.01353	-5.9433	0.00294698	0.36416	DOWN
Zm00001d039936	-5.94285	-5.93592	0.00296162	0.36416	DOWN
Zm00001d003866	2.64489	5.91638	0.00300082	0.36416	UP
Zm00001d030275	-2.77606	-5.86746	0.00310174	0.36416	DOWN
Zm00001d051096	5.28134	5.86599	0.00310483	0.36416	UP
Zm00001d053916	5.54116	5.84298	0.00315378	0.36416	UP
Zm00001d051099	5.18729	5.76636	0.00332357	0.36416	UP
Zm00001d043862	-2.04391	-5.76598	0.00332443	0.36416	DOWN
Zm00001d012420	-3.70574	-5.75715	0.00334472	0.36416	DOWN
Zm00001d029258	2.30822	5.74084	0.00338255	0.365337	UP
Zm00001d052194	-5.24653	-5.73135	0.00340481	0.365378	DOWN
Zm00001d033995	2.65269	5.69984	0.00347996	0.367277	UP
Zm00001d031835	-2.11957	-5.69673	0.0034875	0.367277	DOWN
Zm00001d039607	3.68987	5.69428	0.00349343	0.367277	UP
Zm00001d041719	-2.47648	-5.68917	0.00350587	0.367329	DOWN
Zm00001d028557	-3.02254	-5.64764	0.00360891	0.373386	DOWN
Zm00001d026369	2.3448	5.63187	0.003649	0.373386	UP
Zm00001d026303	-2.42532	-5.62572	0.00366478	0.373386	DOWN
Zm00001d017840	-2.64592	-5.60446	0.00371996	0.373626	DOWN
Zm00001d018195	2.6636	5.59813	0.00373655	0.373824	UP
Zm00001d034553	-2.32722	-5.45312	0.00414289	0.387369	DOWN
Zm00001d037397	2.47229	5.40074	0.00430256	0.388238	UP
Zm00001d049391	2.36645	5.37402	0.00438687	0.388238	UP
Zm00001d015054	7.41441	5.37163	0.00439451	0.388238	UP
Zm00001d031677	-2.00865	-5.36305	0.00442206	0.388238	DOWN
Zm00001d051093	5.46244	5.34987	0.00446478	0.388238	UP
Zm00001d031325	-4.25031	-5.34437	0.00448274	0.388238	DOWN
Zm00001d015520	-2.554	-5.34389	0.00448431	0.388238	DOWN
Zm00001d033855	2.17553	5.32648	0.0045418	0.388238	UP
Zm00001d051094	5.26087	5.30226	0.00462327	0.388238	UP
Zm00001d013489	-2.93916	-5.30072	0.00462848	0.388238	DOWN
Zm00001d036788	-2.52086	-5.27635	0.00471232	0.389646	DOWN
Zm00001d020257	2.46695	5.25252	0.00479609	0.394365	UP
Zm00001d044146	3.12103	5.19328	0.00501213	0.397571	UP
Zm00001d013261	4.1146	5.14311	0.00520426	0.398235	UP
Zm00001d048680	2.3983	5.14148	0.00521067	0.398235	UP
Zm00001d044861	3.47255	5.13071	0.00525313	0.398428	UP
Zm00001d002584	-2.6958	-5.12626	0.0052708	0.398428	DOWN
Zm00001d050868	2.05116	5.1171	0.00530734	0.400031	UP
Zm00001d028369	-2.54708	-5.11259	0.00532547	0.400031	DOWN
Zm00001d034461	4.68048	5.08718	0.00542898	0.403712	UP
Zm00001d035317	2.06619	5.07251	0.00548982	0.406851	UP
Zm00001d043171	2.94978	5.07038	0.00549872	0.406851	UP
Zm00001d010529	-2.85305	-5.05007	0.00558449	0.407444	DOWN
Zm00001d045385	-3.5365	-5.04982	0.00558554	0.407444	DOWN
Zm00001d024975	-2.67025	-4.99413	0.00582907	0.414013	DOWN
Zm00001d011835	2.17331	4.97783	0.00590271	0.414088	UP
Zm00001d039566	-5.46546	-4.97772	0.00590325	0.414088	DOWN
Zm00001d018392	-2.75183	-4.93853	0.00608497	0.417151	DOWN
Zm00001d040205	-2.54085	-4.93489	0.00610219	0.417151	DOWN
Zm00001d051415	-3.63622	-4.93368	0.00610792	0.417151	DOWN
Zm00001d034423	-2.97414	-4.87626	0.00638766	0.425077	DOWN
Zm00001d018627	2.60638	4.86931	0.00642256	0.425088	UP
Zm00001d032253	2.04771	4.86921	0.00642309	0.425088	UP
Zm00001d029557	-2.10344	-4.85756	0.0064821	0.426241	DOWN
Zm00001d016506	-2.12521	-4.83261	0.00661064	0.428597	DOWN
Zm00001d021656	2.58236	4.83239	0.00661177	0.428597	UP
Zm00001d048282	-2.24876	-4.83082	0.00661993	0.428597	DOWN
Zm00001d014518	2.38646	4.8037	0.00676337	0.43192	UP
Zm00001d029704	2.47713	4.77889	0.00689787	0.434414	UP
Zm00001d003833	2.38063	4.76675	0.00696482	0.434414	UP
Zm00001d028588	-3.49121	-4.75384	0.00703687	0.434414	DOWN
Zm00001d042098	2.53511	4.7465	0.00707825	0.434414	UP
Zm00001d005889	-2.27102	-4.74348	0.00709539	0.434414	DOWN
Zm00001d014102	2.9955	4.71186	0.00727743	0.434957	UP
Zm00001d000399	-2.61288	-4.70895	0.00729448	0.434957	DOWN
Zm00001d018822	2.08042	4.69282	0.00738979	0.434957	UP
Zm00001d049932	-2.71134	-4.68611	0.00742983	0.434957	DOWN
Zm00001d016083	2.58336	4.67248	0.00751207	0.434957	UP
Zm00001d021845	-2.23745	-4.66797	0.00753947	0.434957	DOWN
Zm00001d034005	-2.15443	-4.66674	0.00754698	0.434957	DOWN
Zm00001d028555	-3.41802	-4.6417	0.00770172	0.435092	DOWN
Zm00001d013842	-2.10035	-4.62263	0.00782204	0.437652	DOWN
Zm00001d044194	3.9049	4.62072	0.00783427	0.437652	UP
Zm00001d029011	-2.3167	-4.60406	0.00794145	0.437652	DOWN
Zm00001d047436	5.13939	4.5925	0.00801686	0.43802	UP
Zm00001d003355	4.76954	4.58072	0.00809458	0.438846	UP
Zm00001d047302	-3.0259	-4.57397	0.00813947	0.438858	DOWN
Zm00001d033990	-5.10729	-4.53849	0.0083806	0.442846	DOWN
Zm00001d030276	-3.08032	-4.5193	0.00851456	0.444609	DOWN
Zm00001d041282	-2.2708	-4.51717	0.00852962	0.444609	DOWN
Zm00001d034782	2.97924	4.50092	0.0086453	0.445795	UP
Zm00001d036950	3.35464	4.49592	0.00868122	0.445795	UP
Zm00001d013010	-2.39057	-4.49007	0.00872356	0.445795	DOWN
Zm00001d045877	2.44202	4.48815	0.00873746	0.445795	UP
Zm00001d051412	-2.13432	-4.48055	0.00879293	0.445795	DOWN
Zm00001d039624	2.30547	4.46942	0.00887485	0.445795	UP
Zm00001d025923	2.0673	4.46631	0.00889792	0.445795	UP
Zm00001d051413	-2.39085	-4.44755	0.00903854	0.448145	DOWN
Zm00001d014062	2.38788	4.44597	0.00905046	0.448167	UP
Zm00001d024973	-2.77608	-4.42574	0.0092053	0.449638	DOWN
Zm00001d051896	2.46013	4.41666	0.0092758	0.449638	UP
Zm00001d042102	2.33877	4.40981	0.00932942	0.450905	UP
Zm00001d001165	2.02707	4.36579	0.00968294	0.458533	UP
Zm00001d003616	2.74915	4.36069	0.0097249	0.459007	UP
Zm00001d002326	2.00916	4.3479	0.00983113	0.463035	UP
Zm00001d047799	-5.54971	-4.31664	0.0100966	0.467585	DOWN
Zm00001d012131	-2.61292	-4.28893	0.010339	0.469711	DOWN
Zm00001d017567	-2.73513	-4.28298	0.010392	0.470451	DOWN
Zm00001d008645	2.05937	4.27459	0.0104671	0.47233	UP
Zm00001d024471	2.23362	4.27046	0.0105044	0.472644	UP
Zm00001d002019	2.27214	4.24945	0.0106964	0.475427	UP
Zm00001d039933	-5.96111	-4.22218	0.0109519	0.481891	DOWN
Zm00001d004203	2.78418	4.2095	0.011073	0.481891	UP
Zm00001d031569	-2.48239	-4.19062	0.0112565	0.481891	DOWN
Zm00001d043650	3.03554	4.17125	0.0114485	0.481891	UP
Zm00001d018429	2.13018	4.16719	0.0114892	0.4822	UP
Zm00001d047555	2.30777	4.16398	0.0115216	0.482643	UP
Zm00001d006788	-2.23287	-4.15004	0.0116632	0.485819	DOWN
Zm00001d010061	2.42677	4.12717	0.0118999	0.489592	UP
Zm00001d050119	-2.54949	-4.12245	0.0119496	0.489978	DOWN
Zm00001d030556	2.48462	4.11042	0.0120771	0.489978	UP
Zm00001d005973	2.06051	4.09618	0.01223	0.489978	UP
Zm00001d042611	2.16688	4.08857	0.0123126	0.489978	UP
Zm00001d008577	-4.73514	-4.08665	0.0123336	0.489978	DOWN
Zm00001d029892	2.15313	4.08385	0.0123643	0.489978	UP
Zm00001d008749	2.95937	4.08262	0.0123778	0.489978	UP
Zm00001d015463	2.35288	4.08133	0.0123919	0.489978	UP
Zm00001d028554	-2.82805	-4.07878	0.0124201	0.490167	DOWN
Zm00001d032688	3.16855	4.07408	0.012472	0.491573	UP
Zm00001d000609	-2.15923	-4.0687	0.0125317	0.492818	DOWN
Zm00001d018917	2.47417	4.05929	0.0126371	0.493614	UP
Zm00001d007202	-2.75978	-4.04966	0.0127459	0.494752	DOWN
Zm00001d001951	-2.00869	-4.048	0.0127648	0.494752	DOWN
Zm00001d024105	2.63424	4.04393	0.0128113	0.494752	UP
Zm00001d021718	-2.02073	-4.03991	0.0128573	0.49517	DOWN
Zm00001d020163	3.03113	4.03167	0.0129523	0.495556	UP
Zm00001d000610	-2.0546	-4.02814	0.0129932	0.495576	DOWN
Zm00001d010884	-2.18359	-4.01319	0.0131684	0.500015	DOWN
Zm00001d037495	-2.1446	-4.01119	0.0131921	0.500015	DOWN
Zm00001d000608	-2.1033	-4.00311	0.0132881	0.501643	DOWN
Zm00001d038857	-2.01186	-3.99915	0.0133355	0.502149	DOWN
Zm00001d034634	2.53576	3.9908	0.0134359	0.504483	UP
Zm00001d004443	3.52504	3.97701	0.013604	0.504775	UP
Zm00001d031412	2.34936	3.95831	0.0138358	0.506057	UP
Zm00001d042922	-3.67137	-3.95716	0.0138502	0.506057	DOWN
Zm00001d026677	2.13215	3.94534	0.0139992	0.508514	UP
Zm00001d009814	3.82053	3.92918	0.0142061	0.510141	UP
Zm00001d046474	3.8893	3.92846	0.0142153	0.510141	UP
Zm00001d047447	2.08393	3.91824	0.0143481	0.512212	UP
Zm00001d038950	3.09972	3.91785	0.0143532	0.512212	UP
Zm00001d016933	2.14621	3.91678	0.0143673	0.512212	UP
Zm00001d027846	2.38191	3.90831	0.0144787	0.512599	UP
Zm00001d032144	2.92505	3.90798	0.014483	0.512599	UP
Zm00001d044504	3.22785	3.90232	0.0145579	0.513699	UP
Zm00001d011550	2.2706	3.89366	0.0146736	0.514324	UP
Zm00001d033369	-3.27723	-3.89324	0.0146792	0.514324	DOWN
Zm00001d033231	-2.27567	-3.89095	0.01471	0.514324	DOWN
Zm00001d028561	-6.57313	-3.88992	0.0147239	0.514324	DOWN
Zm00001d036965	-2.10517	-3.88233	0.0148264	0.515036	DOWN
Zm00001d006010	3.97303	3.85027	0.0152695	0.521594	UP
Zm00001d038806	-3.59053	-3.83381	0.0155029	0.5261	DOWN
Zm00001d032197	2.20173	3.81328	0.0158001	0.53125	UP
Zm00001d031436	-2.29914	-3.81212	0.015817	0.53125	DOWN
Zm00001d005028	-2.26795	-3.8096	0.0158539	0.53125	DOWN
Zm00001d030274	-2.26365	-3.80767	0.0158823	0.53125	DOWN
Zm00001d019327	2.01404	3.80068	0.0159857	0.532387	UP
Zm00001d006467	-2.77481	-3.79769	0.0160301	0.532387	DOWN
Zm00001d045028	-2.25722	-3.79363	0.0160907	0.532387	DOWN
Zm00001d032740	2.00761	3.78212	0.0162639	0.532459	UP
Zm00001d008262	-2.57063	-3.7746	0.0163782	0.532715	DOWN
Zm00001d002174	2.16205	3.76045	0.0165958	0.533765	UP
Zm00001d042115	-2.20322	-3.73087	0.0170619	0.540131	DOWN
Zm00001d047187	-2.87984	-3.71305	0.0173501	0.544223	DOWN
Zm00001d010632	2.28602	3.71207	0.017366	0.544223	UP
Zm00001d032527	2.10945	3.71059	0.0173903	0.544223	UP
Zm00001d012159	2.27322	3.70352	0.0175065	0.545609	UP
Zm00001d002591	2.33632	3.70159	0.0175384	0.545609	UP
Zm00001d009354	2.44563	3.68909	0.0177466	0.545849	UP
Zm00001d000113	-2.39813	-3.68382	0.0178352	0.546819	DOWN
Zm00001d032789	-2.23657	-3.67503	0.0179841	0.548559	DOWN
Zm00001d032691	3.46782	3.66238	0.0182012	0.55237	UP
Zm00001d019809	2.45475	3.66206	0.0182067	0.55237	UP
Zm00001d022560	-2.37958	-3.63959	0.0185998	0.557938	DOWN
Zm00001d023470	2.1202	3.63588	0.0186657	0.557938	UP
Zm00001d028408	-5.05423	-3.63568	0.0186693	0.557938	DOWN
Zm00001d046334	4.14018	3.62433	0.0188725	0.55929	UP
Zm00001d010516	2.01794	3.61798	0.0189873	0.55929	UP
Zm00001d002823	-2.8447	-3.61188	0.0190985	0.560559	DOWN
Zm00001d016408	2.48188	3.60774	0.0191742	0.561317	UP
Zm00001d034034	2.01565	3.58419	0.0196124	0.566269	UP
Zm00001d022476	-2.84119	-3.57743	0.0197403	0.567293	DOWN
Zm00001d037684	2.26591	3.57384	0.0198086	0.567448	UP
Zm00001d048073	-3.93535	-3.56562	0.019966	0.568771	DOWN
Zm00001d049303	4.66711	3.54898	0.0202895	0.569493	UP
Zm00001d013287	2.32486	3.53422	0.0205813	0.572583	UP
Zm00001d051938	-2.10875	-3.52642	0.0207375	0.573115	DOWN
Zm00001d006036	-2.25603	-3.52354	0.0207956	0.573131	DOWN
Zm00001d036098	2.88298	3.52037	0.0208597	0.573133	UP
Zm00001d018255	2.48356	3.51786	0.0209106	0.573133	UP
Zm00001d002182	2.79887	3.51228	0.0210242	0.574275	UP
Zm00001d019060	4.23216	3.49012	0.021483	0.579186	UP
Zm00001d028409	-3.55869	-3.45552	0.0222229	0.581282	DOWN
Zm00001d019163	-3.97134	-3.45426	0.0222503	0.581282	DOWN
Zm00001d038003	2.26941	3.43458	0.0226849	0.585183	UP
Zm00001d053568	2.44793	3.43348	0.0227096	0.585183	UP
Zm00001d023995	-2.11877	-3.42417	0.0229189	0.586469	DOWN
Zm00001d042731	2.21712	3.40027	0.0234666	0.589843	UP
Zm00001d006534	2.09443	3.39149	0.0236717	0.591693	UP
Zm00001d043662	-2.43758	-3.38277	0.0238774	0.592338	DOWN
Zm00001d010852	-2.03733	-3.37895	0.0239681	0.593777	DOWN
Zm00001d040780	2.2204	3.37405	0.0240852	0.594032	UP
Zm00001d018839	3.32106	3.37311	0.0241075	0.594032	UP
Zm00001d022254	3.32328	3.36487	0.024306	0.594973	UP
Zm00001d036263	3.1543	3.35743	0.024487	0.596626	UP
Zm00001d015777	-2.45102	-3.34808	0.0247164	0.599059	DOWN
Zm00001d038526	3.09846	3.34536	0.0247836	0.599122	UP
Zm00001d042786	2.30945	3.32922	0.0251869	0.601121	UP
Zm00001d052767	-2.27167	-3.31561	0.025533	0.603854	DOWN
Zm00001d006910	-2.34746	-3.31495	0.0255499	0.603933	DOWN
Zm00001d029218	-3.04893	-3.30545	0.0257948	0.604409	DOWN
Zm00001d051554	2.58241	3.30492	0.0258088	0.604409	UP
Zm00001d036727	2.07969	3.2923	0.0261384	0.608344	UP
Zm00001d005996	2.73975	3.28933	0.0262169	0.608344	UP
Zm00001d021046	-2.02686	-3.2876	0.0262625	0.608344	DOWN
Zm00001d033344	2.0387	3.28042	0.0264535	0.608344	UP
Zm00001d007560	2.80402	3.279	0.0264915	0.608344	UP
Zm00001d010586	-3.02634	-3.27433	0.0266168	0.609125	DOWN
Zm00001d040265	2.84661	3.26475	0.0268756	0.609726	UP
Zm00001d032304	-2.897	-3.26429	0.0268883	0.609726	DOWN
Zm00001d051251	4.06309	3.25804	0.0270589	0.609726	UP
Zm00001d014193	2.19285	3.25712	0.0270842	0.609726	UP
Zm00001d025922	2.14993	3.25513	0.0271389	0.609726	UP
Zm00001d034107	2.26068	3.2525	0.0272111	0.610323	UP
Zm00001d036181	-2.51912	-3.24923	0.0273015	0.611112	DOWN
Zm00001d022307	-2.19041	-3.2472	0.0273578	0.611338	DOWN
Zm00001d025099	3.35424	3.24305	0.0274733	0.611338	UP
Zm00001d035246	2.87996	3.22818	0.0278919	0.614212	UP
Zm00001d007918	3.65352	3.22731	0.0279164	0.614212	UP
Zm00001d000070	3.49527	3.22456	0.0279949	0.614212	UP
Zm00001d026737	-2.15952	-3.21531	0.02826	0.61549	DOWN
Zm00001d047829	2.27138	3.21473	0.0282765	0.61549	UP
Zm00001d032828	2.85881	3.21151	0.0283697	0.61577	UP
Zm00001d008449	2.00332	3.20774	0.0284789	0.61577	UP
Zm00001d007379	3.63299	3.20647	0.0285161	0.616205	UP
Zm00001d048060	-2.04903	-3.20346	0.0286039	0.616465	DOWN
Zm00001d048494	2.69586	3.18942	0.0290177	0.617422	UP
Zm00001d046471	-4.78297	-3.18352	0.0291936	0.619077	DOWN
Zm00001d042964	2.31789	3.17672	0.0293978	0.619819	UP
Zm00001d038456	-2.89443	-3.17361	0.0294918	0.620015	DOWN
Zm00001d015124	-2.8411	-3.151	0.0301854	0.623303	DOWN
Zm00001d054044	2.53065	3.14244	0.0304531	0.623773	UP
Zm00001d024314	2.98513	3.13656	0.0306385	0.62503	UP
Zm00001d023113	2.53465	3.13622	0.0306492	0.62503	UP
Zm00001d012710	-2.94368	-3.13502	0.0306874	0.62503	DOWN
Zm00001d040517	3.03575	3.10616	0.0316177	0.631143	UP
Zm00001d044728	-2.02662	-3.09293	0.0320554	0.634091	DOWN
Zm00001d008841	-5.13277	-3.0906	0.0321329	0.634091	DOWN
Zm00001d009958	-2.75792	-3.08965	0.0321649	0.634091	DOWN
Zm00001d044723	2.21934	3.08844	0.0322053	0.634091	UP
Zm00001d022608	2.96515	3.08075	0.0324642	0.63608	UP
Zm00001d038768	-2.01926	-3.07697	0.0325922	0.636418	DOWN
Zm00001d053202	2.06438	3.07494	0.0326613	0.637125	UP
Zm00001d005981	-2.53004	-3.05872	0.033219	0.642258	DOWN
Zm00001d040416	-2.13449	-3.05813	0.0332397	0.642258	DOWN
Zm00001d021732	2.20939	3.05641	0.0332996	0.642408	UP
Zm00001d044765	3.97238	3.04709	0.0336257	0.645623	UP
Zm00001d010752	3.49594	3.04626	0.0336552	0.645623	UP
Zm00001d021070	-2.02984	-3.03659	0.033998	0.64638	DOWN
Zm00001d018350	-3.04111	-3.03471	0.0340648	0.64638	DOWN
Zm00001d033872	-3.53136	-3.01896	0.0346331	0.648707	DOWN
Zm00001d053546	-3.07636	-3.00637	0.0350954	0.651322	DOWN
Zm00001d053143	2.30716	2.9981	0.0354028	0.65133	UP
Zm00001d016342	2.28136	2.9894	0.0357296	0.653799	UP
Zm00001d002020	2.06198	2.98377	0.0359429	0.654419	UP
Zm00001d047805	2.25451	2.96461	0.0366794	0.661093	UP
Zm00001d018797	2.62981	2.96318	0.0367354	0.661297	UP
Zm00001d039859	-2.89422	-2.96222	0.0367727	0.661699	DOWN
Zm00001d037398	2.15359	2.94076	0.0376209	0.666066	UP
Zm00001d000175	2.18068	2.93831	0.0377194	0.666066	UP
Zm00001d047841	-5.57943	-2.9347	0.0378645	0.666631	DOWN
Zm00001d010791	3.61561	2.93165	0.037988	0.666631	UP
Zm00001d008214	-2.2323	-2.93112	0.0380094	0.666631	DOWN
Zm00001d040638	2.22532	2.92742	0.0381597	0.668473	UP
Zm00001d013809	-2.06662	-2.91871	0.038516	0.671002	DOWN
Zm00001d003861	2.31574	2.90223	0.0392011	0.677073	UP
Zm00001d028471	2.41554	2.89934	0.0393225	0.677073	UP
Zm00001d020610	2.5161	2.89818	0.0393711	0.677073	UP
Zm00001d029645	2.09418	2.89794	0.0393815	0.677073	UP
Zm00001d007956	2.23385	2.89261	0.0396069	0.678059	UP
Zm00001d044815	-2.71566	-2.88637	0.039873	0.679681	DOWN
Zm00001d007233	-2.13689	-2.88545	0.0399125	0.679924	DOWN
Zm00001d033777	-2.30139	-2.88161	0.0400772	0.679924	DOWN
Zm00001d044970	2.48515	2.88066	0.0401182	0.679924	UP
Zm00001d000364	-2.40486	-2.87855	0.0402094	0.679924	DOWN
Zm00001d049061	-2.04774	-2.87161	0.0405105	0.682412	DOWN
Zm00001d034667	-2.05595	-2.87106	0.0405345	0.682471	DOWN
Zm00001d032046	2.31567	2.86942	0.0406062	0.682593	UP
Zm00001d045014	-2.34564	-2.86824	0.0406578	0.682593	DOWN
Zm00001d029217	-2.36031	-2.8682	0.0406595	0.682593	DOWN
Zm00001d028654	-2.19484	-2.86805	0.0406662	0.682593	DOWN
Zm00001d022477	2.30312	2.86319	0.0408793	0.682964	UP
Zm00001d017783	-2.35093	-2.86258	0.0409061	0.682964	DOWN
Zm00001d026894	-2.51371	-2.85846	0.0410881	0.682964	DOWN
Zm00001d020898	-2.62766	-2.85086	0.0414264	0.683806	DOWN
Zm00001d005001	3.38635	2.84944	0.04149	0.6846	UP
Zm00001d040842	2.22075	2.84086	0.0418761	0.687815	UP
Zm00001d036535	2.10695	2.83684	0.0420586	0.687967	UP
Zm00001d053569	2.29259	2.82113	0.0427803	0.688526	UP
Zm00001d007549	2.63929	2.81586	0.0430254	0.689276	UP
Zm00001d044040	2.33416	2.79884	0.0438279	0.695187	UP
Zm00001d007470	2.0727	2.78482	0.0445021	0.696432	UP
Zm00001d045327	2.11134	2.78454	0.0445159	0.696432	UP
Zm00001d003311	3.297	2.77914	0.0447784	0.697621	UP
Zm00001d045025	-2.16117	-2.76837	0.0453083	0.701629	DOWN
Zm00001d014109	-2.07456	-2.75898	0.0457755	0.705414	DOWN
Zm00001d017766	2.26083	2.75351	0.0460504	0.707939	UP
Zm00001d044768	2.02498	2.74893	0.046282	0.709764	UP
Zm00001d024778	-2.64816	-2.73512	0.0469884	0.71377	DOWN
Zm00001d022036	2.66182	2.73297	0.0470996	0.71381	UP
Zm00001d020687	-2.02981	-2.72727	0.0473955	0.715851	DOWN
Zm00001d027557	3.19367	2.71836	0.0478622	0.719748	UP
Zm00001d013221	-2.48628	-2.69677	0.0490149	0.721689	DOWN
Zm00001d009599	2.49059	2.69593	0.0490599	0.721689	UP
Zm00001d043998	2.16189	2.6935	0.0491919	0.722264	UP
Zm00001d052595	2.02552	2.69065	0.049347	0.722264	UP
Zm00001d027682	2.13831	2.68953	0.0494079	0.722264	UP
Zm00001d004633	2.29491	2.68578	0.0496134	0.722264	UP
Zm00001d037797	2.01118	2.68203	0.0498197	0.722672	UP
Zm00001d012973	2.51089	2.68183	0.0498309	0.722672	UP

### Sheet: 0h vs 4d
Supplementary Table S2. Information of differentially-expressed genes in Zea mays related to heat stress conditions (0h/4d)
Gene ID	logFC	t	P value	Adjusted P value	status
Zm00001d034453	5.41466	12.9108	0.00011355	0.265203	UP
Zm00001d039935	-7.36945	-11.4849	0.000187889	0.278415	DOWN
Zm00001d007687	2.49119	11.4602	0.000189632	0.278415	UP
Zm00001d015319	-2.02603	-10.7993	0.000244565	0.278415	DOWN
Zm00001d005513	-2.94563	-10.3669	0.000291186	0.288639	DOWN
Zm00001d034553	-2.36343	-10.0856	0.000327386	0.289592	DOWN
Zm00001d051083	2.4126	9.76878	0.000374963	0.29539	UP
Zm00001d040731	-3.76624	-9.59446	0.000404734	0.302754	DOWN
Zm00001d034461	5.51942	9.45087	0.000431444	0.302754	UP
Zm00001d023387	-5.23508	-9.38114	0.000445187	0.302754	DOWN
Zm00001d012556	-3.05337	-9.07023	0.000513356	0.302754	DOWN
Zm00001d013243	2.27043	8.87757	0.000562006	0.302754	UP
Zm00001d033231	-2.06494	-8.79227	0.000585329	0.302754	DOWN
Zm00001d030275	-2.26623	-8.67584	0.000619095	0.302754	DOWN
Zm00001d052827	8.84437	8.60358	0.000641246	0.302754	UP
Zm00001d029410	2.85909	8.41183	0.000704864	0.302754	UP
Zm00001d007783	3.64857	8.36712	0.000720784	0.302754	UP
Zm00001d022062	-2.01434	-8.35366	0.000725661	0.302754	DOWN
Zm00001d023336	4.8493	8.33394	0.000732883	0.302754	UP
Zm00001d007271	-3.50961	-8.28645	0.000750628	0.302754	DOWN
Zm00001d052194	-5.34961	-8.21963	0.000776493	0.302754	DOWN
Zm00001d048499	2.84151	8.15065	0.000804337	0.302754	UP
Zm00001d000609	-2.7893	-8.12209	0.000816221	0.302754	DOWN
Zm00001d004460	-2.38873	-8.07487	0.000836339	0.302754	DOWN
Zm00001d000610	-2.67211	-8.05022	0.00084708	0.302754	DOWN
Zm00001d002326	2.03826	8.02988	0.000856067	0.302754	UP
Zm00001d042731	2.7339	8.02684	0.000857422	0.302754	UP
Zm00001d000608	-2.72907	-8.00452	0.00086744	0.302754	DOWN
Zm00001d038725	5.0208	7.97305	0.000881806	0.302754	UP
Zm00001d033369	-4.7383	-7.9572	0.000889151	0.302754	DOWN
Zm00001d018503	2.16103	7.90874	0.000912071	0.302754	UP
Zm00001d028557	-2.90813	-7.88266	0.000924703	0.302754	DOWN
Zm00001d051093	6.44852	7.81187	0.00096008	0.302754	UP
Zm00001d006841	-2.70261	-7.58612	0.0010844	0.302754	DOWN
Zm00001d033990	-5.99352	-7.56251	0.0010985	0.302754	DOWN
Zm00001d031436	-2.72866	-7.49278	0.00114146	0.302754	DOWN
Zm00001d034423	-2.59636	-7.49029	0.00114304	0.302754	DOWN
Zm00001d028555	-3.25843	-7.3378	0.00124447	0.305839	DOWN
Zm00001d031325	-3.59701	-7.30048	0.00127094	0.305839	DOWN
Zm00001d015053	8.13208	7.23648	0.00131793	0.307424	UP
Zm00001d013489	-2.41339	-7.16678	0.00137152	0.313557	DOWN
Zm00001d048414	2.00673	7.08583	0.00143711	0.315152	UP
Zm00001d028561	-6.85536	-7.08434	0.00143835	0.315152	DOWN
Zm00001d028554	-2.6433	-7.07819	0.0014435	0.315152	DOWN
Zm00001d014090	-3.08526	-6.99561	0.00151475	0.319886	DOWN
Zm00001d007411	-2.56477	-6.95315	0.00155304	0.319886	DOWN
Zm00001d030698	-2.17127	-6.94794	0.00155782	0.319886	DOWN
Zm00001d035450	2.12804	6.91653	0.00158701	0.32062	UP
Zm00001d036263	4.96467	6.91131	0.00159192	0.32062	UP
Zm00001d050868	2.37075	6.88138	0.00162046	0.32062	UP
Zm00001d039566	-5.08252	-6.78337	0.00171834	0.32156	DOWN
Zm00001d024903	-6.09128	-6.77017	0.00173207	0.32156	DOWN
Zm00001d030276	-2.79567	-6.76503	0.00173744	0.32156	DOWN
Zm00001d046322	-2.1963	-6.75574	0.00174722	0.32156	DOWN
Zm00001d005748	2.69287	6.66998	0.00184067	0.32156	UP
Zm00001d015777	-2.75918	-6.65537	0.00185717	0.32156	DOWN
Zm00001d027720	-4.50784	-6.64614	0.0018677	0.32156	DOWN
Zm00001d005889	-4.10294	-6.63317	0.00188261	0.32156	DOWN
Zm00001d048073	-4.70666	-6.61262	0.00190654	0.32156	DOWN
Zm00001d007313	-2.29489	-6.57572	0.00195042	0.32156	DOWN
Zm00001d018229	-4.35194	-6.53152	0.00200462	0.32156	DOWN
Zm00001d004243	-6.84635	-6.4831	0.00206607	0.32156	DOWN
Zm00001d051096	5.58104	6.37466	0.00221218	0.332192	UP
Zm00001d030277	-2.57467	-6.37008	0.00221861	0.332192	DOWN
Zm00001d028369	-2.69466	-6.34522	0.00225398	0.334102	DOWN
Zm00001d039933	-7.60658	-6.25863	0.00238255	0.347351	DOWN
Zm00001d005996	2.47456	6.22592	0.00243341	0.351012	UP
Zm00001d012420	-3.05216	-6.17732	0.00251142	0.351959	DOWN
Zm00001d003355	5.00091	6.14164	0.00257061	0.351959	UP
Zm00001d051099	5.52046	6.13227	0.00258644	0.351959	UP
Zm00001d033747	-4.44724	-6.08706	0.00266445	0.352623	DOWN
Zm00001d029696	2.85951	6.08031	0.00267634	0.352623	UP
Zm00001d044194	3.08754	6.06308	0.00270698	0.352623	UP
Zm00001d002181	2.08854	6.03447	0.00275879	0.352623	UP
Zm00001d047436	5.52563	5.90678	0.00300514	0.361004	UP
Zm00001d048770	2.68588	5.87018	0.0030806	0.361114	UP
Zm00001d039936	-6.47802	-5.86662	0.00308805	0.361114	DOWN
Zm00001d008449	2.07644	5.83849	0.00314777	0.361545	UP
Zm00001d032222	2.40496	5.71237	0.00343316	0.377833	UP
Zm00001d031349	2.9377	5.68382	0.00350203	0.378644	UP
Zm00001d029892	2.08232	5.67472	0.00352432	0.378644	UP
Zm00001d047358	2.99977	5.64433	0.00360003	0.381706	UP
Zm00001d028408	-5.90356	-5.63789	0.00361631	0.382518	DOWN
Zm00001d029778	-2.55633	-5.56693	0.00380185	0.389741	DOWN
Zm00001d013107	2.15885	5.51915	0.00393324	0.389741	UP
Zm00001d017106	-2.29117	-5.50884	0.00396229	0.389741	DOWN
Zm00001d039942	-4.85423	-5.4711	0.00407091	0.392747	DOWN
Zm00001d017629	5.58904	5.46425	0.00409098	0.392747	UP
Zm00001d046300	2.29599	5.46116	0.0041001	0.392747	UP
Zm00001d051896	2.58384	5.41227	0.00424741	0.395473	UP
Zm00001d032688	2.65716	5.38534	0.00433125	0.399087	UP
Zm00001d011496	2.08627	5.35039	0.00444306	0.400237	UP
Zm00001d032253	2.82699	5.33795	0.00448368	0.402261	UP
Zm00001d021656	2.68725	5.29769	0.00461825	0.404508	UP
Zm00001d010515	-4.49834	-5.28469	0.00466271	0.405458	DOWN
Zm00001d040304	2.47608	5.26314	0.00473758	0.405458	UP
Zm00001d018627	2.53455	5.25748	0.00475752	0.405458	UP
Zm00001d046474	4.21605	5.22461	0.00487508	0.410924	UP
Zm00001d007202	-2.96235	-5.22229	0.00488354	0.410924	DOWN
Zm00001d025099	4.31939	5.21471	0.0049112	0.412243	UP
Zm00001d002584	-2.60901	-5.20499	0.00494694	0.412897	DOWN
Zm00001d034782	2.55831	5.19752	0.00497462	0.41341	UP
Zm00001d015054	7.24716	5.18997	0.0050028	0.41341	UP
Zm00001d047893	2.01408	5.1883	0.00500905	0.41341	UP
Zm00001d038838	-2.2108	-5.17198	0.00507069	0.413747	DOWN
Zm00001d040205	-2.15453	-5.16527	0.00509632	0.413747	DOWN
Zm00001d020163	3.01961	5.1501	0.00515477	0.414423	UP
Zm00001d018699	2.11503	5.1436	0.0051801	0.414423	UP
Zm00001d028588	-4.70765	-5.12923	0.00523652	0.415699	DOWN
Zm00001d011835	2.11716	5.08607	0.00541057	0.419225	UP
Zm00001d014102	3.17398	5.04151	0.00559762	0.423649	UP
Zm00001d025508	-5.57826	-5.0389	0.00560881	0.423649	DOWN
Zm00001d008749	2.82693	5.02366	0.00567467	0.426274	UP
Zm00001d016705	-2.83707	-5.01837	0.00569777	0.426282	DOWN
Zm00001d021718	-2.08772	-5.01827	0.00569819	0.426282	DOWN
Zm00001d043171	2.93972	5.0127	0.00572261	0.426282	UP
Zm00001d021046	-2.09259	-5.00556	0.00575412	0.426282	DOWN
Zm00001d031412	2.80521	5.00544	0.00575468	0.426282	UP
Zm00001d043505	2.49981	4.94917	0.00601031	0.431575	UP
Zm00001d003616	3.33506	4.949	0.00601111	0.431575	UP
Zm00001d047187	-2.64062	-4.94392	0.00603486	0.431575	DOWN
Zm00001d017813	-3.93641	-4.9373	0.00606597	0.432224	DOWN
Zm00001d006203	2.12438	4.91554	0.00616959	0.434309	UP
Zm00001d041282	-2.17422	-4.89045	0.00629171	0.434309	DOWN
Zm00001d028220	-2.2664	-4.8823	0.00633199	0.434309	DOWN
Zm00001d028144	2.86332	4.88161	0.00633544	0.434309	UP
Zm00001d018917	2.27024	4.87357	0.00637548	0.434309	UP
Zm00001d021943	-3.1602	-4.85147	0.0064872	0.434309	DOWN
Zm00001d047505	-2.38447	-4.83832	0.00655479	0.434922	DOWN
Zm00001d047799	-7.04467	-4.79882	0.00676289	0.438112	DOWN
Zm00001d004203	2.25094	4.79664	0.00677461	0.438112	UP
Zm00001d013390	-2.51515	-4.79408	0.00678841	0.438112	DOWN
Zm00001d043912	-2.03531	-4.77687	0.00688197	0.438553	DOWN
Zm00001d038456	-2.89466	-4.77243	0.00690635	0.438553	DOWN
Zm00001d005028	-2.19724	-4.76233	0.00696218	0.438553	DOWN
Zm00001d038805	-2.14868	-4.75645	0.00699493	0.438553	DOWN
Zm00001d052409	2.28652	4.73111	0.00713824	0.441559	UP
Zm00001d021403	2.27052	4.72465	0.00717536	0.441683	UP
Zm00001d010814	-4.03035	-4.68036	0.00743595	0.442705	DOWN
Zm00001d044504	3.374	4.65035	0.00761894	0.446656	UP
Zm00001d011783	-2.96162	-4.6413	0.00767521	0.447427	DOWN
Zm00001d048819	2.49518	4.63764	0.00769808	0.447427	UP
Zm00001d041204	2.58509	4.63329	0.00772537	0.447427	UP
Zm00001d026677	2.90596	4.61977	0.00781093	0.44842	UP
Zm00001d018392	-2.68798	-4.60538	0.0079033	0.451384	DOWN
Zm00001d036797	-3.1928	-4.57688	0.00809004	0.455637	DOWN
Zm00001d022032	3.12422	4.57495	0.00810288	0.455637	UP
Zm00001d002823	-2.59361	-4.56505	0.00816912	0.45636	DOWN
Zm00001d011446	2.21536	4.56141	0.00819359	0.45636	UP
Zm00001d012131	-2.99449	-4.55323	0.00824902	0.456996	DOWN
Zm00001d043516	-2.3457	-4.54115	0.00833161	0.458704	DOWN
Zm00001d049932	-3.12509	-4.52609	0.008436	0.459749	DOWN
Zm00001d036535	2.57004	4.52252	0.00846098	0.459749	UP
Zm00001d051094	5.66873	4.52023	0.00847706	0.459749	UP
Zm00001d053916	4.93453	4.51062	0.00854489	0.459749	UP
Zm00001d016285	2.66786	4.49905	0.00862742	0.460108	UP
Zm00001d038218	-2.46535	-4.49477	0.00865816	0.460108	DOWN
Zm00001d039119	2.81885	4.47762	0.00878274	0.462843	UP
Zm00001d014770	-2.55177	-4.46756	0.00885679	0.465638	DOWN
Zm00001d016950	-3.21173	-4.45692	0.00893594	0.467581	DOWN
Zm00001d034104	2.16529	4.45416	0.00895657	0.468108	UP
Zm00001d039624	2.56557	4.43486	0.00910272	0.471632	UP
Zm00001d050283	2.79664	4.43415	0.00910812	0.471632	UP
Zm00001d008262	-2.29764	-4.4332	0.00911541	0.471632	DOWN
Zm00001d000164	2.48346	4.42671	0.00916521	0.471632	UP
Zm00001d049647	-2.26244	-4.41131	0.00928481	0.471632	DOWN
Zm00001d009814	4.06793	4.40039	0.00937076	0.472227	UP
Zm00001d007240	2.73267	4.39689	0.00939845	0.472227	UP
Zm00001d034745	3.29585	4.38618	0.00948395	0.472685	UP
Zm00001d019327	2.25928	4.38148	0.0095218	0.472685	UP
Zm00001d033602	2.1368	4.37601	0.00956597	0.47299	UP
Zm00001d006199	3.19923	4.35693	0.0097222	0.475007	UP
Zm00001d043862	-2.23367	-4.35028	0.00977732	0.475007	DOWN
Zm00001d032304	-3.33443	-4.34673	0.00980686	0.475007	DOWN
Zm00001d034919	-2.15947	-4.3438	0.00983144	0.475007	DOWN
Zm00001d008577	-5.97965	-4.31587	0.0100687	0.476843	DOWN
Zm00001d040733	-2.20732	-4.28001	0.0103833	0.482024	DOWN
Zm00001d034103	2.87651	4.24165	0.0107327	0.488873	UP
Zm00001d017333	2.05306	4.2317	0.0108257	0.488882	UP
Zm00001d008841	-5.30024	-4.22449	0.0108936	0.48919	DOWN
Zm00001d049719	-2.13029	-4.22431	0.0108953	0.48919	DOWN
Zm00001d051420	-4.539	-4.21729	0.010962	0.489259	DOWN
Zm00001d013507	-5.03711	-4.17634	0.0113604	0.493619	DOWN
Zm00001d026056	-3.38913	-4.17387	0.011385	0.493775	DOWN
Zm00001d007750	3.13381	4.16728	0.0114508	0.494159	UP
Zm00001d007923	-2.03275	-4.1422	0.0117058	0.497137	DOWN
Zm00001d048282	-2.92359	-4.14173	0.0117105	0.497137	DOWN
Zm00001d033995	2.38205	4.13825	0.0117465	0.498186	UP
Zm00001d017782	5.22293	4.12924	0.0118401	0.498892	UP
Zm00001d014749	-2.24135	-4.1255	0.0118792	0.499052	DOWN
Zm00001d049391	2.3589	4.12371	0.0118979	0.499353	UP
Zm00001d018350	-2.92655	-4.11927	0.0119447	0.499617	DOWN
Zm00001d011051	-2.31494	-4.09828	0.0121684	0.501743	DOWN
Zm00001d049059	3.04247	4.08465	0.0123163	0.501743	UP
Zm00001d026505	2.14207	4.08175	0.0123481	0.501743	UP
Zm00001d019163	-3.76176	-4.04686	0.0127378	0.506095	DOWN
Zm00001d003554	-7.0225	-4.04534	0.0127551	0.506095	DOWN
Zm00001d032828	2.35647	4.04152	0.0127987	0.506464	UP
Zm00001d010884	-2.17985	-4.03231	0.0129046	0.507482	DOWN
Zm00001d011550	2.19027	4.01829	0.0130678	0.512081	UP
Zm00001d036137	-2.36078	-4.00608	0.0132118	0.514959	DOWN
Zm00001d038950	3.0979	4.00026	0.0132811	0.515528	UP
Zm00001d051085	4.89633	3.98638	0.0134482	0.515528	UP
Zm00001d029704	2.21809	3.96215	0.0137459	0.518856	UP
Zm00001d053143	2.74905	3.95664	0.0138147	0.520192	UP
Zm00001d014606	2.3715	3.94012	0.0140232	0.523156	UP
Zm00001d047302	-3.15729	-3.92392	0.0142314	0.526677	DOWN
Zm00001d017276	2.5217	3.9133	0.0143699	0.527597	UP
Zm00001d015234	2.62416	3.90961	0.0144184	0.527597	UP
Zm00001d023869	-2.5776	-3.90533	0.0144749	0.527597	DOWN
Zm00001d016083	2.97676	3.89656	0.0145913	0.527597	UP
Zm00001d053546	-2.43305	-3.89092	0.0146668	0.527597	DOWN
Zm00001d022560	-2.13934	-3.88504	0.0147461	0.527597	DOWN
Zm00001d038717	-2.25112	-3.8809	0.0148022	0.527597	DOWN
Zm00001d015852	2.30832	3.86704	0.0149918	0.527597	UP
Zm00001d013927	-2.64076	-3.862	0.0150614	0.527597	DOWN
Zm00001d027366	2.08729	3.85724	0.0151276	0.527597	UP
Zm00001d044417	-2.00569	-3.85343	0.0151808	0.527597	DOWN
Zm00001d042922	-3.5537	-3.84685	0.0152731	0.527597	DOWN
Zm00001d024645	-2.6196	-3.84661	0.0152765	0.527597	DOWN
Zm00001d002974	2.79102	3.84238	0.0153362	0.527597	UP
Zm00001d011060	-2.04149	-3.84026	0.0153662	0.527597	DOWN
Zm00001d050119	-2.23701	-3.83834	0.0153936	0.527597	DOWN
Zm00001d012710	-3.30303	-3.82467	0.0155893	0.529014	DOWN
Zm00001d026303	-2.54315	-3.81787	0.0156877	0.530377	DOWN
Zm00001d002333	2.6947	3.81604	0.0157143	0.530377	UP
Zm00001d016682	2.04106	3.81147	0.0157811	0.530593	UP
Zm00001d039880	-2.63156	-3.80183	0.0159229	0.531314	DOWN
Zm00001d007954	2.89077	3.79628	0.0160052	0.531314	UP
Zm00001d039754	2.31401	3.79394	0.0160401	0.531314	UP
Zm00001d029011	-3.90632	-3.78769	0.0161337	0.531956	DOWN
Zm00001d049554	2.66095	3.7803	0.0162451	0.531956	UP
Zm00001d040780	2.95873	3.78017	0.0162472	0.531956	UP
Zm00001d011500	2.47158	3.7596	0.0165623	0.533981	UP
Zm00001d002446	2.44688	3.75916	0.016569	0.533981	UP
Zm00001d034356	-2.23501	-3.7558	0.0166212	0.534017	DOWN
Zm00001d024961	2.43756	3.74775	0.0167471	0.534482	UP
Zm00001d016469	-2.05645	-3.7273	0.0170717	0.536447	DOWN
Zm00001d047829	2.55329	3.71187	0.0173215	0.538823	UP
Zm00001d042611	2.08007	3.7091	0.0173667	0.538823	UP
Zm00001d029218	-4.04353	-3.70855	0.0173756	0.538823	DOWN
Zm00001d025901	-2.15327	-3.7083	0.0173797	0.538823	DOWN
Zm00001d022307	-2.55169	-3.70404	0.0174497	0.538823	DOWN
Zm00001d036098	2.73377	3.70224	0.0174795	0.538823	UP
Zm00001d013809	-2.04271	-3.70058	0.0175069	0.538823	DOWN
Zm00001d031407	2.69695	3.69354	0.0176237	0.539598	UP
Zm00001d021703	2.07632	3.691	0.017666	0.53972	UP
Zm00001d025035	2.02699	3.69049	0.0176746	0.53972	UP
Zm00001d014486	-2.13969	-3.68015	0.0178486	0.541294	DOWN
Zm00001d049597	-2.7767	-3.67977	0.0178549	0.541294	DOWN
Zm00001d033556	-2.49212	-3.6663	0.0180844	0.541555	DOWN
Zm00001d019060	4.34353	3.6647	0.018112	0.541649	UP
Zm00001d034497	-3.04452	-3.65713	0.0182428	0.543645	DOWN
Zm00001d001951	-2.60013	-3.65401	0.018297	0.543645	DOWN
Zm00001d003924	-2.31856	-3.63328	0.018662	0.543978	DOWN
Zm00001d046334	4.04721	3.6294	0.0187313	0.543978	UP
Zm00001d041773	2.83858	3.62905	0.0187377	0.543978	UP
Zm00001d007918	4.20352	3.62509	0.0188087	0.543978	UP
Zm00001d049867	-2.10904	-3.61788	0.0189387	0.543978	DOWN
Zm00001d040467	2.28074	3.61628	0.0189678	0.543978	UP
Zm00001d013289	-3.50448	-3.61347	0.0190189	0.543978	DOWN
Zm00001d040215	2.11396	3.60855	0.0191087	0.543978	UP
Zm00001d012293	-5.43806	-3.60193	0.0192305	0.543978	DOWN
Zm00001d031677	-4.14128	-3.60075	0.0192522	0.543978	DOWN
Zm00001d024268	2.58586	3.60006	0.019265	0.543978	UP
Zm00001d044752	-2.15002	-3.59781	0.0193066	0.543978	DOWN
Zm00001d024037	-4.66494	-3.59561	0.0193475	0.543978	DOWN
Zm00001d045028	-2.30916	-3.575	0.0197349	0.545876	DOWN
Zm00001d037398	2.41586	3.56805	0.0198676	0.545876	UP
Zm00001d034107	2.17844	3.56458	0.0199343	0.545876	UP
Zm00001d052961	-2.18042	-3.55428	0.0201336	0.545876	DOWN
Zm00001d005001	3.69287	3.54675	0.0202809	0.545876	UP
Zm00001d018428	2.15955	3.54619	0.0202918	0.545876	UP
Zm00001d027988	-2.69966	-3.54304	0.0203538	0.545876	DOWN
Zm00001d004633	2.71388	3.54161	0.020382	0.545876	UP
Zm00001d020827	-2.7987	-3.53993	0.0204152	0.545876	DOWN
Zm00001d033777	-2.64476	-3.53921	0.0204295	0.545876	DOWN
Zm00001d031484	3.1554	3.51881	0.0208382	0.545876	UP
Zm00001d028409	-2.23014	-3.51842	0.020846	0.545876	DOWN
Zm00001d037397	3.85719	3.51834	0.0208476	0.545876	UP
Zm00001d033579	-2.11155	-3.51476	0.0209204	0.545876	DOWN
Zm00001d034049	-2.12368	-3.51094	0.0209984	0.545876	DOWN
Zm00001d002351	5.07159	3.50862	0.0210459	0.545876	UP
Zm00001d023664	-3.97674	-3.50597	0.0211003	0.545876	DOWN
Zm00001d031569	-2.03607	-3.49975	0.0212286	0.546707	DOWN
Zm00001d032789	-2.51978	-3.49827	0.0212593	0.546707	DOWN
Zm00001d010752	3.47236	3.49815	0.0212618	0.546707	UP
Zm00001d039011	-2.44589	-3.47798	0.0216851	0.551103	DOWN
Zm00001d008485	2.83518	3.47416	0.0217664	0.551611	UP
Zm00001d022477	3.38524	3.47035	0.0218477	0.551611	UP
Zm00001d002548	-2.09396	-3.46611	0.0219386	0.551611	DOWN
Zm00001d037870	2.0835	3.45337	0.0222147	0.554892	UP
Zm00001d041955	-2.16176	-3.45176	0.02225	0.555247	DOWN
Zm00001d046467	-2.08263	-3.44966	0.0222961	0.555427	DOWN
Zm00001d040979	-4.41298	-3.43798	0.0225539	0.558229	DOWN
Zm00001d027846	2.19587	3.42249	0.0229012	0.562004	UP
Zm00001d018822	2.21637	3.41899	0.0229803	0.563338	UP
Zm00001d021732	2.26232	3.41654	0.0230361	0.563338	UP
Zm00001d015463	2.3426	3.40408	0.023322	0.566339	UP
Zm00001d011629	2.24409	3.40399	0.0233241	0.566339	UP
Zm00001d013287	2.19034	3.40062	0.0234019	0.566339	UP
Zm00001d022089	2.17446	3.39575	0.0235152	0.566713	UP
Zm00001d007633	-2.359	-3.38921	0.0236685	0.566722	DOWN
Zm00001d005981	-2.36746	-3.38714	0.0237171	0.566722	DOWN
Zm00001d024314	3.24779	3.38126	0.0238561	0.567236	UP
Zm00001d035246	4.10403	3.37873	0.0239162	0.567736	UP
Zm00001d027355	-2.18549	-3.37373	0.0240354	0.568134	DOWN
Zm00001d015520	-2.886	-3.3637	0.0242768	0.569436	DOWN
Zm00001d039607	3.44896	3.36332	0.0242859	0.569436	UP
Zm00001d038806	-4.19046	-3.36048	0.024355	0.569913	DOWN
Zm00001d047011	3.72126	3.35016	0.0246072	0.571071	UP
Zm00001d042619	2.64869	3.34837	0.0246512	0.571071	UP
Zm00001d023757	2.55848	3.34441	0.0247491	0.572185	UP
Zm00001d034388	3.02446	3.3272	0.0251794	0.576288	UP
Zm00001d002174	2.5834	3.32022	0.0253563	0.576308	UP
Zm00001d042473	3.3074	3.31972	0.025369	0.576308	UP
Zm00001d047447	2.29144	3.31776	0.025419	0.576308	UP
Zm00001d006688	-2.22555	-3.30582	0.025726	0.576928	DOWN
Zm00001d030509	-2.4645	-3.30136	0.0258418	0.576928	DOWN
Zm00001d022254	3.41194	3.29168	0.026095	0.577725	UP
Zm00001d024778	-3.20654	-3.29069	0.0261212	0.577725	DOWN
Zm00001d007031	-2.55535	-3.28609	0.0262427	0.578582	DOWN
Zm00001d044495	2.11078	3.26634	0.026772	0.582783	UP
Zm00001d007560	2.78712	3.24818	0.0272696	0.585948	UP
Zm00001d028998	-2.25223	-3.24682	0.0273071	0.586078	DOWN
Zm00001d050916	-2.32679	-3.24149	0.0274556	0.586845	DOWN
Zm00001d029489	2.27866	3.2398	0.0275027	0.586845	UP
Zm00001d048877	2.19687	3.23699	0.0275815	0.586845	UP
Zm00001d047841	-6.08528	-3.23504	0.0276363	0.586845	DOWN
Zm00001d017069	2.37021	3.23449	0.0276517	0.586845	UP
Zm00001d043786	2.55274	3.22017	0.0280581	0.588655	UP
Zm00001d025053	-2.04892	-3.21524	0.0281996	0.589869	DOWN
Zm00001d051088	5.41038	3.20873	0.0283879	0.590527	UP
Zm00001d029557	-2.12061	-3.19858	0.0286841	0.592154	DOWN
Zm00001d020687	-2.271	-3.1957	0.0287688	0.592154	DOWN
Zm00001d042964	2.28421	3.17959	0.0292479	0.594849	UP
Zm00001d026390	-2.44144	-3.17886	0.02927	0.594849	DOWN
Zm00001d002416	2.3704	3.17456	0.0293994	0.59507	UP
Zm00001d015091	-2.84378	-3.17278	0.0294534	0.59507	DOWN
Zm00001d002038	2.78442	3.1726	0.0294589	0.59507	UP
Zm00001d033855	2.36034	3.16808	0.0295959	0.59507	UP
Zm00001d013261	3.43698	3.16674	0.0296368	0.59507	UP
Zm00001d017364	2.10159	3.16247	0.0297675	0.595583	UP
Zm00001d052525	2.2113	3.16121	0.029806	0.595583	UP
Zm00001d018217	-2.33504	-3.15086	0.0301256	0.595995	DOWN
Zm00001d036281	-2.77741	-3.15053	0.0301359	0.595995	DOWN
Zm00001d038540	-2.56077	-3.13316	0.0306815	0.599124	DOWN
Zm00001d028331	2.81626	3.12401	0.0309733	0.599551	UP
Zm00001d044426	-4.03409	-3.12129	0.0310608	0.599551	DOWN
Zm00001d017567	-2.34174	-3.11864	0.0311463	0.599551	DOWN
Zm00001d002272	2.28111	3.1171	0.031196	0.599569	UP
Zm00001d019225	-3.12148	-3.10794	0.0314938	0.602215	DOWN
Zm00001d025922	2.2755	3.10693	0.031527	0.602215	UP
Zm00001d046226	-3.09291	-3.10074	0.0317303	0.603299	DOWN
Zm00001d038227	2.17159	3.0866	0.0322009	0.607115	UP
Zm00001d015829	-2.40811	-3.078	0.0324908	0.608219	DOWN
Zm00001d039859	-4.18142	-3.07782	0.0324969	0.608219	DOWN
Zm00001d013655	3.26477	3.0761	0.0325553	0.608626	UP
Zm00001d021442	2.60815	3.06927	0.0327883	0.609409	UP
Zm00001d003961	2.33924	3.05864	0.0331548	0.610847	UP
Zm00001d018965	-2.87393	-3.05783	0.0331829	0.610995	DOWN
Zm00001d045190	3.84335	3.04509	0.0336286	0.614129	UP
Zm00001d042115	-2.72847	-3.0408	0.0337805	0.615088	DOWN
Zm00001d017547	-2.26424	-3.03665	0.0339276	0.615591	DOWN
Zm00001d027901	-2.63863	-3.03156	0.0341097	0.615591	DOWN
Zm00001d034270	-2.14586	-3.01505	0.0347072	0.61698	DOWN
Zm00001d045877	2.26224	3.01246	0.0348022	0.617191	UP
Zm00001d009938	2.05123	3.01133	0.0348436	0.617191	UP
Zm00001d043650	2.78742	3.00767	0.0349786	0.617191	UP
Zm00001d044765	4.69939	3.00571	0.0350508	0.617191	UP
Zm00001d003365	2.52956	2.98972	0.0356479	0.621525	UP
Zm00001d031381	3.00871	2.98597	0.0357894	0.621776	UP
Zm00001d018803	-2.29494	-2.9856	0.0358036	0.621776	DOWN
Zm00001d051413	-2.67007	-2.9788	0.0360622	0.621776	DOWN
Zm00001d033344	2.6049	2.97782	0.0360997	0.621776	UP
Zm00001d043289	-2.18208	-2.97648	0.036151	0.621776	DOWN
Zm00001d021935	2.12034	2.9678	0.0364854	0.623792	UP
Zm00001d005317	2.13715	2.95353	0.0370429	0.626858	UP
Zm00001d038526	2.40381	2.94792	0.0372645	0.626948	UP
Zm00001d043290	-2.15801	-2.94539	0.0373649	0.627151	DOWN
Zm00001d006794	-2.06413	-2.94523	0.0373715	0.627151	DOWN
Zm00001d052990	2.22681	2.93845	0.0376423	0.627256	UP
Zm00001d042503	2.19095	2.92215	0.0383029	0.631418	UP
Zm00001d006036	-2.38919	-2.92146	0.0383313	0.631418	DOWN
Zm00001d042349	2.15739	2.91711	0.0385098	0.631898	UP
Zm00001d052122	-3.27601	-2.91614	0.0385497	0.631898	DOWN
Zm00001d018429	2.27734	2.91382	0.0386456	0.632266	UP
Zm00001d021882	-2.26809	-2.91187	0.0387264	0.632874	DOWN
Zm00001d042490	-2.11882	-2.90762	0.038903	0.633363	DOWN
Zm00001d047523	2.21908	2.90674	0.0389396	0.633363	UP
Zm00001d016933	3.10682	2.90012	0.0392168	0.63467	UP
Zm00001d005705	-2.21742	-2.89978	0.0392312	0.63467	DOWN
Zm00001d042633	2.72321	2.89964	0.0392373	0.63467	UP
Zm00001d053816	2.43629	2.89634	0.0393761	0.635065	UP
Zm00001d044146	3.22936	2.89009	0.0396414	0.636869	UP
Zm00001d044497	-2.17055	-2.88657	0.0397914	0.637339	DOWN
Zm00001d039173	2.00966	2.87733	0.0401886	0.639294	UP
Zm00001d034634	2.34201	2.87578	0.0402557	0.639703	UP
Zm00001d029025	-3.6874	-2.85973	0.040958	0.644005	DOWN
Zm00001d033551	2.5993	2.85087	0.0413517	0.645092	UP
Zm00001d028654	-2.06673	-2.8445	0.0416373	0.646221	DOWN
Zm00001d019809	2.41432	2.84081	0.0418039	0.646582	UP
Zm00001d006293	2.33826	2.83774	0.0419428	0.647198	UP
Zm00001d029853	2.07183	2.83569	0.0420361	0.647339	UP
Zm00001d017249	2.69912	2.83141	0.0422315	0.647647	UP
Zm00001d018255	2.97703	2.82842	0.0423685	0.648167	UP
Zm00001d024291	2.7509	2.82647	0.0424582	0.648432	UP
Zm00001d020383	2.14854	2.81882	0.0428119	0.650496	UP
Zm00001d002182	2.51949	2.8119	0.0431349	0.651933	UP
Zm00001d019861	-2.35366	-2.80936	0.0432543	0.651933	DOWN
Zm00001d046225	-2.61209	-2.80819	0.0433093	0.651933	DOWN
Zm00001d026248	3.27224	2.80741	0.0433462	0.651933	UP
Zm00001d004768	-2.51255	-2.80676	0.0433765	0.652119	DOWN
Zm00001d009599	3.84631	2.79595	0.0438898	0.654479	UP
Zm00001d029371	-2.02297	-2.78596	0.0443703	0.655089	DOWN
Zm00001d007549	2.62982	2.78517	0.0444089	0.655089	UP
Zm00001d031395	3.29462	2.77611	0.0448499	0.657977	UP
Zm00001d022363	2.04676	2.77407	0.0449504	0.658226	UP
Zm00001d046471	-3.95361	-2.77189	0.0450573	0.658833	DOWN
Zm00001d044768	2.0906	2.76334	0.0454809	0.661211	UP
Zm00001d042225	-2.20059	-2.75518	0.045889	0.664476	DOWN
Zm00001d042114	-2.53806	-2.7466	0.0463227	0.666069	DOWN
Zm00001d053748	2.0929	2.74494	0.046407	0.666167	UP
Zm00001d053324	2.08864	2.74329	0.0464912	0.666432	UP
Zm00001d054044	2.87588	2.73386	0.0469753	0.66799	UP
Zm00001d002318	-2.66309	-2.7332	0.0470095	0.66799	DOWN
Zm00001d036261	3.61544	2.73155	0.0470944	0.668554	UP
Zm00001d028472	3.01628	2.72953	0.0471994	0.668575	UP
Zm00001d027682	2.03611	2.72295	0.0475425	0.669516	UP
Zm00001d005818	-2.2656	-2.72074	0.0476583	0.669762	DOWN
Zm00001d053939	-2.18582	-2.72048	0.0476718	0.669762	DOWN
Zm00001d017557	-2.03012	-2.71871	0.0477649	0.669762	DOWN
Zm00001d034130	-2.40135	-2.71703	0.0478531	0.670095	DOWN
Zm00001d007379	3.24366	2.69351	0.049112	0.677449	UP
Zm00001d029738	-2.48814	-2.67734	0.0499985	0.679117	DOWN
