## Supplementary Tables S1-S8 for "HEMU: an integrated Andropogoneae comparative genomics database and analysis platform": Supplementary Table S8-YAB family members.xlsx

### Sheet: Sheet1
Supplementary Table S4. Information of YABBY gene family member candidates in Zea mays, Sorghum bicolor and Coix lacryma-jobi
Organism name	Gene ID
Zea mays	Zm00001d002829
Zea mays	Zm00001d013661
Zea mays	Zm00001d013662
Zea mays	Zm00001d013663
Zea mays	Zm00001d013895
Zea mays	Zm00001d017391
Zea mays	Zm00001d018829
Zea mays	Zm00001d021863
Zea mays	Zm00001d025944
Zea mays	Zm00001d028216
Zea mays	Zm00001d031109
Zea mays	Zm00001d032502
Zea mays	Zm00001d033508
Zea mays	Zm00001d041277
Zea mays	Zm00001d048083
Sorghum bicolor	SORBI_3001G152901
Sorghum bicolor	SORBI_3001G199200
Sorghum bicolor	SORBI_3001G456000
Sorghum bicolor	SORBI_3002G039400
Sorghum bicolor	SORBI_3002G346800
Sorghum bicolor	SORBI_3004G302700
Sorghum bicolor	SORBI_3006G160800
Sorghum bicolor	SORBI_3008G176300
Coix lacryma-jobi	Cl000875
Coix lacryma-jobi	Cl004189
Coix lacryma-jobi	Cl004714
Coix lacryma-jobi	Cl007314
Coix lacryma-jobi	Cl011113
Coix lacryma-jobi	Cl018552
Coix lacryma-jobi	Cl023364
Coix lacryma-jobi	Cl035698
